# Cell cycle exit is required for differentiation and cell fate diversification but not neoblast specialisation in planarians

**DOI:** 10.64898/2026.09.16.750956

**Authors:** Sophie Peron, Olena-Maria Balta, Addison Noronha, Toby Smillie, Vincent Mason, Alberto Pérez-Posada, Jordi Solana

## Abstract

In planarians, adult stem cells constantly proliferate and differentiate into dozens of different cell types to maintain tissue homeostasis. However, how cell fate acquisition is coordinated with cell cycle progression remains poorly understood. To address this, we generated single-cell RNA-sequencing datasets from cells enriched for 2C or 4C DNA content and from animals subjected to RNAi against the cell cycle regulators *cdh1* and *h2b*. We found that progenitor populations from multiple lineages contain actively cycling cells enriched in the 4C state. Cell fate acquisition to most cell types is acquired progressively during neoblast differentiation. Comparative analysis of cell cycle regulators confirmed a simplified regulatory repertoire in *Schmidtea*, supporting a central role for *cdh1* in controlling cell cycle exit. RNAi-mediated knockdown of *cdh1* caused homeostasis defects, impaired regeneration, accumulation of neoblasts and depletion of progenitors. Notably, specialised neoblast populations remained detectable despite continued cell-cycle progression, demonstrating that neoblast specialisation does not require cell-cycle exit. In contrast, progression from specialised neoblasts into progenitors and subsequent cell fate diversification was strongly impaired. Together, our findings distinguish two successive steps in planarian cell fate acquisition: neoblast specialisation can be initiated during active proliferation, whereas subsequent differentiation and fate diversification require *cdh1*-mediated cell-cycle exit.
