## Supplementary material for "Cell cycle exit is required for differentiation and cell fate diversification but not neoblast specialisation in planarians": Data Files: Data S1.xlsx

### Sheet: Sheet1
ID	total cell number	leiden_2.5_2C-4C	leiden_2.5_2Ca	leiden_2.5_2Cb	leiden_2.5_4C	leiden_2.5_gfp_1	leiden_2.5_gfp_2	leiden_2.5_h2b_1	leiden_2.5_h2b_2	leiden_2.5_cdh1_1	leiden_2.5_cdh1_2	cluster names	broad groups	broad groups diff	colour hex	cluster order
0	9162	300	97	85	780	1061	1019	339	690	2554	2237	neoblasts 1	neoblasts	neoblasts	#C8C8C8	1
1	7339	437	37	43	686	992	904	336	527	1809	1568	neoblasts 2	neoblasts	neoblasts	#BFBFBF	2
2	6498	279	593	503	40	857	854	928	1009	714	721	chat+ neurons 1	neurons	neurons	#FEC44F	13
3	4911	254	426	368	36	627	487	783	770	646	514	pgrn+ parenchymal cells 1	parenchymal	parenchymal	#E066FF	48
4	4869	311	584	475	38	640	543	706	688	441	443	pgrn+ parenchymal cells 2	parenchymal	parenchymal	#D05BF2	49
5	4668	169	378	304	27	711	549	848	736	501	445	intestinal and DV muscle	muscle	muscle	#CD5555	40
6	3866	309	224	291	203	812	557	311	490	351	318	early epidermal progenitors	epidermis	early epidermal progenitors	#9ECAE1	55
7	3770	165	289	299	42	605	374	710	542	423	321	body wall muscle	muscle	muscle	#B22222	41
8	3731	626	256	435	648	341	240	396	442	168	179	phagocytes	phagocytes	phagocytes	#228B22	65
9	3723	443	65	177	360	666	589	376	509	296	242	late epidermal progenitors	epidermis	late epidermal progenitors	#56A0CE	56
10	3717	644	187	477	668	360	367	287	385	161	181	epidermis 1	epidermis	epidermis	#2171B5	57
11	3652	184	254	285	36	568	346	766	543	381	289	body wall muscle	muscle	muscle	#B22222	41
12	3263	125	244	194	40	489	320	597	508	402	344	intestinal and DV muscle	muscle	muscle	#CD5555	40
13	3233	750	332	819	403	125	150	241	267	52	94	epidermis 2	epidermis	epidermis	#4682B4	58
14	3091	466	116	165	637	424	374	141	318	292	158	phagocyte progenitors	phagocytes	phagocyte progenitors	#80C480	64
15	2592	634	61	177	890	145	127	189	205	65	99	epidermis 3	epidermis	epidermis	#3B5998	59
16	2376	104	233	177	13	310	255	389	393	237	265	chat+ neurons 2	neurons	neurons	#FFD900	14
17	2249	138	215	108	54	392	240	352	298	257	195	protonephridia proximal tubule cells	protonephridia	protonephridia	#FFB6A5	80
18	2241	112	201	156	33	310	269	381	315	244	220	th+ neurons	neurons	neurons	#FFDE00	26
19	2142	144	197	142	83	314	245	292	344	194	187	basal cells	basal goblet	basal goblet	#869E42	86
20	1956	129	220	196	67	265	210	252	268	164	185	psap+ parenchymal cells	parenchymal	parenchymal	#FF1493	50
21	1785	73	222	163	15	209	232	189	341	125	216	muscle pharynx	muscle	muscle	#821111	42
22	1723	95	117	102	54	300	148	366	211	178	152	protonephridia distal tubule cells	protonephridia	protonephridia	#FFBE96	81
23	1722	105	172	125	57	217	182	281	245	176	162	aqp+ parenchymal cells	parenchymal	parenchymal	#CD96CD	46
24	1713	75	142	125	34	239	177	331	250	193	147	celsr-1+ neurons	neurons	neurons	#FF9D00	12
25	1675	89	154	112	31	265	190	278	242	170	144	ldlrr+ parenchymal cells	parenchymal	parenchymal	#F75394	47
26	1628	126	110	65	237	239	146	143	205	199	158	muscle progenitors	muscle	muscle progenitors	#EE5C42	39
27	1524	68	122	106	34	201	165	277	224	163	164	otf+ neurons 2	neurons	neurons	#B5A642	20
28	1459	152	54	52	243	204	116	222	158	144	114	secretory 1	secretory	secretory	#6428C8	66
29	1419	54	134	66	14	253	158	246	217	146	131	protonephridia flame cells	protonephridia	protonephridia	#FFA0BE	82
30	1412	77	141	97	49	212	133	235	189	162	117	pigment cells	parenchymal	parenchymal	#CD6889	53
31	1279	144	163	156	78	147	156	58	194	91	92	pharynx cell type	pharynx	pharynx	#4169E1	83
32	1194	51	65	64	24	171	130	228	185	151	125	para+ neurons 1	neurons	neurons	#FFB732	21
33	1172	79	98	58	137	180	149	95	122	142	112	neuronal progenitors	neurons	neuronal progenitors	#FFD200	11
34	1118	56	83	79	25	141	111	223	162	132	106	otf+ neurons 1	neurons	neurons	#997E04	19
35	971	51	109	62	5	117	119	111	196	72	129	pkd-2+ neurons	neurons	neurons	#E6A700	23
36	966	98	18	20	188	122	68	174	107	99	72	secretory 2 and progenitors	secretory	secretory	#9664C8	67
37	901	17	74	39	7	162	111	122	174	96	99	unannotated muscle 1	muscle	muscle	#C94C4C	43
38	862	58	1	4	163	113	93	87	83	144	116	germ cells progenitors	neoblasts	germ cells progenitors	#7D7D7D	10
39	813	44	41	50	24	111	81	159	139	96	68	otf+ neurons 1	neurons	neurons	#997E04	19
40	803	103	49	76	131	46	71	24	100	80	123	epidermis 4	epidermis	epidermis	#4A6FA5	60
41	762	30	52	60	13	93	80	139	127	94	74	tph+ neurons	neurons	neurons	#FF9900	28
42	749	26	59	45	3	106	71	168	112	98	61	unanotated neurons 1	neurons	neurons	#FFD700	31
43	739	99	33	30	159	80	54	83	82	70	49	secretory 6	secretory	secretory	#9650FA	72
44	696	30	56	40	5	90	72	161	106	68	68	unanotated neurons 2	neurons	neurons	#FFA500	32
45	692	28	41	31	25	104	75	129	103	84	72	secretory 5	secretory	secretory	#7800FA	71
46	681	23	56	42	15	97	80	130	113	57	68	tinc+ neurons	neurons	neurons	#FF7F00	27
47	646	56	55	32	128	95	58	32	92	45	53	gut progenitors	phagocytes	gut progenitors	#A8D5BA	63
48	640	18	50	26	6	87	70	130	91	85	77	chat+ neurons 3	neurons	neurons	#FFC329	15
49	637	63	52	32	113	86	74	48	63	55	51	parenchymal progenitors	parenchymal	parenchymal progenitors	#FF69B4	45
50	630	48	17	18	95	82	50	100	69	84	67	secretory 3a and progenitors	secretory	secretory	#8264C8	68
51	563	57	39	64	33	73	46	63	75	48	65	psd+ cells and progenitors	psd+ cells	psd+ cells	#BCEE68	84
52	558	25	35	35	17	80	62	103	77	67	57	pkd-1+ neurons	neurons	neurons	#FFB84D	23
53	534	15	27	23	9	80	61	86	88	72	73	unannotated neurons 3	neurons	neurons	#FFC000	33
54	507	39	6	7	80	76	35	98	73	56	37	secretory 4 and progenitors	secretory	secretory	#9632C8	70
55	504	48	19	15	56	39	59	36	62	63	107	neoblasts 3	neoblasts	neoblasts	#D0D0D0	3
56	492	43	26	41	15	82	62	69	110	27	17	epidermis 5	epidermis	epidermis	#336699	61
57	481	84	7	6	148	52	41	45	41	28	29	goblet cells and progenitors	basal goblet	basal goblet	#A3A607	85
58	473	30	37	36	11	56	61	70	74	39	59	otf+ neurons 1	neurons	neurons	#997E04	19
59	444	28	46	30	12	75	37	70	81	32	33	trpm-2-1+ neurons	neurons	neurons	#FF8C00	30
60	429	57	11	30	117	38	24	50	40	27	35	epidermis DVB and progenitors	epidermis	epidermis	#1E90FF	62
61	385	30	9	16	29	58	34	87	43	46	33	secretory 10	secretory	secretory	#8E44AD	76
62	381	41	18	30	38	50	37	52	55	39	21	secretory 7 and progenitors	secretory	secretory	#5014B4	73
63	345	10	6	2	13	45	29	14	34	105	87	neoblasts 4	neoblasts	neoblasts	#C0C0C0	4
64	335	20	21	12	19	43	26	56	59	39	40	gabrb-3+ neurons	neurons	neurons	#FF6600	17
65	313	28	31	14	7	47	30	36	36	46	38	glia	parenchymal	parenchymal	#D48ED4	54
66	303	19	6	6	44	45	27	45	41	44	26	secretory 11 and progenitors	secretory	secretory	#6430C8	77
67	302	20	5	2	50	36	28	17	11	79	54	neoblasts 5	neoblasts	neoblasts	#CCCCCC	5
68	297	12	11	9	21	46	30	30	40	58	40	secretory 3b and progenitors	secretory	secretory	#7E3FF2	69
69	292	14	12	19	8	42	29	51	41	41	35	para+ neurons 2	neurons	neurons	#FFE680	22
70	278	11	24	20	4	41	26	53	39	38	22	chat+ neurons 4	neurons	neurons	#FFB833	16
71	272	19	5	3	49	27	20	13	20	71	45	neoblasts 6	neoblasts	neoblasts	#D3D3D3	6
72	259	21	1	3	30	40	20	32	39	35	38	secretory 12 and progenitors	secretory	secretory	#7048C8	78
73	250	16	10	12	40	37	24	16	12	45	38	neoblasts 7	neoblasts	neoblasts	#DEDEDE	7
74	245	17	4	3	63	25	17	31	23	39	23	secretory 9 and progenitors	secretory	secretory	#372FDE	75
75	244	12	19	16	2	31	33	58	26	30	17	unannotated neurons 4	neurons	neurons	#FFB300	34
76	228	9	17	9	1	32	23	49	33	26	29	unannotated neurons 5	neurons	neurons	#FFCC33	35
77	219	6	12	19	0	30	18	55	32	28	19	unannotated neurons 6	neurons	neurons	#FFAA33	36
78	215	9	5	1	27	27	22	37	23	38	26	secretory 13 and progenitors	secretory	secretory	#854CAE	79
79	203	5	14	12	7	31	21	34	29	33	17	ubc+ parenchymal cells	parenchymal	parenchymal	#C97AC9	51
80	184	9	15	11	3	32	22	22	27	24	19	trpa1+ neurons	neurons	neurons	#FADD74	29
81	176	14	4	6	16	19	26	13	18	30	30	neoblasts 8	neoblasts	neoblasts	#DADADA	8
82	170	7	13	10	0	21	22	30	34	20	13	unannotated neurons 7	neurons	neurons	#F6C85F	37
83	166	23	5	14	45	11	11	12	12	17	16	secretory 8 and progenitors	secretory	secretory	#3029C2	74
84	162	9	9	10	12	19	23	14	26	23	17	unannotated neurons 8	neurons	neurons	#E88E2D	38
85	152	8	11	5	6	24	13	26	19	25	15	unannotated muscle 2	muscle	muscle	#D84040	44
86	150	17	31	13	7	17	6	13	16	16	14	unannotated parenchymal cells	parenchymal	parenchymal	#B76BA3	52
87	131	7	10	11	3	11	20	19	23	14	13	pth1r+ neurons	neurons	neurons	#FF7755	25
88	110	7	3	3	5	11	16	23	9	19	14	grik1+ neurons	neurons	neurons	#FFBC5B	18
89	109	18	4	3	9	11	9	10	12	15	18	unannotated 1	unannotated	unannotated	#0A0A0A	87
90	89	3	3	4	8	15	13	2	9	17	15	neoblasts 9	neoblasts	neoblasts	#D4D4D4	9
91	41	2	4	6	2	5	8	4	5	0	5	unannotated 3	unannotated	unannotated	#353839	89
92	23	2	2	1	0	2	3	3	4	2	4	unannotated 2	unannotated	unannotated	#333333	88
93	20	1	0	2	1	2	1	1	3	6	3	unannotated 4	unannotated	unannotated	#1C1C1C	90
94	18	2	0	2	0	1	3	1	2	5	2	unannotated 5	unannotated	unannotated	#100C08	91
