## Supplementary material for "Cell cycle exit is required for differentiation and cell fate diversification but not neoblast specialisation in planarians": Data Files: Data S4.xlsx

### Sheet: 2C
	baseMean	log2FoldChange	lfcSE	stat	pvalue	padj	longest_isoform	gene_type	gene_ddv6	Preferred_name	Description.x	PFAMs	Class
h1SMcG0000152	124.031	-1.12338	0.354298	-3.17073	0.00152055	0.0230679	h1SMcT0000152.1	hconf	dd_Smed_v6_1901_0_1	GLIPR2	positive regulation of epithelial to mesenchymal transition	CAP	-
h1SMcG0002269	582.06	-1.30309	0.239253	-5.44648	5.13763e-08	2.28258e-06	h1SMcT0002269.1	hconf	dd_Smed_v6_194_0_1	-	Apolipoprotein	C8,DUF1081,DUF1943,Lipase,RVT_1,VWD,Vitellogenin_N	-
h1SMcG0003975	334.019	-1.25442	0.267848	-4.68332	2.82266e-06	0.000109731	h1SMcT0003975.1	hconf	dd_Smed_v6_14654_0_1	CCDC17	Coiled-coil domain containing 17	-	zf-C2H2
h1SMcG0005534	65.8421	-3.40685	0.484568	-7.03068	2.05527e-12	2.13063e-10	h1SMcT0005534.1	hconf	-	-	-	-	-
h1SMcG0005535	105.135	-2.96196	0.387547	-7.64284	2.12482e-14	4.40546e-12	h1SMcT0005535.1	hconf	dd_Smed_v6_69_0_1	-	-	-	-
h1SMcG0005537	51.0073	-4.11078	0.558937	-7.35463	1.91453e-13	2.97709e-11	h1SMcT0005537.1	hconf	dd_Smed_v6_61_0_1	-	-	-	-
h1SMcG0005539	71.2162	-2.92246	0.451954	-6.46627	1.00454e-10	6.94246e-09	h1SMcT0005539.1	hconf	dd_Smed_v6_213_0_2	-	-	-	-
h1SMcG0005543	67.3769	-3.20394	0.472906	-6.77501	1.24396e-11	1.10535e-09	h1SMcT0005543.1	hconf	dd_Smed_v6_69_0_2	-	-	-	-
h1SMcG0005567	148.909	-3.20853	0.348371	-9.21007	3.25906e-20	2.02713e-17	h1SMcT0005567.1	hconf	dd_Smed_v6_332_0_1	-	-	-	-
h1SMcG0005613	67.1423	-3.53857	0.48749	-7.25876	3.90642e-13	4.85958e-11	h1SMcT0005613.1	hconf	-	-	-	-	-
h1SMcG0009632	715.662	-0.965412	0.234896	-4.10995	3.95738e-05	0.00102562	h1SMcT0009632.1	hconf	-	-	ATP binding	Actin	-
h1SMcG0009633	429.21	-1.43852	0.25412	-5.66078	1.50685e-08	7.20969e-07	h1SMcT0009633.1	hconf	dd_Smed_v6_3_0_1	-	ATP binding	Actin	-
h1SMcG0010441	383.015	-1.17675	0.260064	-4.52486	6.04359e-06	0.00020884	h1SMcT0010441.2	hconf	dd_Smed_v6_20_0_1	HPGDS	transferase activity	GST_C_3,GST_N	-
h1SMcG0011350	124.559	-1.10753	0.355479	-3.11561	0.00183567	0.0265531	h1SMcT0011350.1	hconf	dd_Smed_v6_758_1_1	HSP90B1	heat shock protein 90kDa beta (Grp94), member 1	HATPase_c,HATPase_c_3,HSP90	-
h1SMcG0012505	811.166	-0.934548	0.23113	-4.04339	5.26845e-05	0.00131079	h1SMcT0012505.2	hconf	dd_Smed_v6_14506_0_1	-	Leucine Rich repeat	LRR_1,LRR_6	-
h1SMcG0012529	897.385	-1.19083	0.243592	-4.88862	1.01546e-06	4.21079e-05	h1SMcT0012529.2	hconf	dd_Smed_v6_636_0_1	-	Apolipoprotein	C8,DUF1081,DUF1943,Lipase,RVT_1,VWD,Vitellogenin_N	-
h1SMcG0015499	362.871	-1.19245	0.262878	-4.53614	5.72932e-06	0.00020884	h1SMcT0015499.1	hconf	dd_Smed_v6_12933_0_1	-	guanylate cyclase activity	ANF_receptor,Guanylate_cyc,HNOBA,Pkinase,Pkinase_Tyr	-
h1SMcG0017068	311.869	-1.02531	0.269969	-3.7979	0.000145929	0.00336177	h1SMcT0017068.1	hconf	dd_Smed_v6_3560_0_1	DDO	oxidase activity. It is involved in the biological process described with oxidation-reduction process	DAO,TTL	-
h1SMcG0017129	159.104	-2.27051	0.345094	-6.5794	4.72359e-11	3.67259e-09	h1SMcT0017129.1	hconf	dd_Smed_v6_385_0_1	-	-	-	-
h1SMcG0023142	87.2897	-1.23378	0.403097	-3.06074	0.00220788	0.0312114	h1SMcT0023142.1	hconf	dd_Smed_v6_957_0_1	ND5	Core subunit of the mitochondrial membrane respiratory chain NADH dehydrogenase (Complex I) that is believed to belong to the minimal assembly required for catalysis. Complex I functions in the transfer of electrons from NADH to the respiratory chain. The immediate electron acceptor for the enzyme is believed to be ubiquinone	Cytochrom_B_C,Cytochrome_B,NADH5_C,Proton_antipo_M,Proton_antipo_N	-
h1SMnG0021160	499.556	-1.06604	0.247109	-4.31406	1.60286e-05	0.000474753	h1SMnT0021160.1	other	-	-	-	-	-
h1SMnG0024532	81.225	-1.36704	0.414859	-3.29518	0.000983575	0.0165347	h1SMnT0024532.1	hconf	-	-	-	-	-
h1SMnG0026055	84.7351	-1.32991	0.407041	-3.26726	0.00108594	0.0173193	h1SMnT0026055.1	other	-	-	-	-	-
h1SMnG0026699	134.787	-1.031	0.343879	-2.99813	0.00271639	0.0375466	h1SMnT0026699.2	other	-	-	-	-	-
h1SMnG0035127	274.615	-0.91231	0.278614	-3.27446	0.00105864	0.0173193	h1SMnT0035127.1	other	-	-	-	-	-
h1SMnG0035131	373.948	-1.15418	0.264855	-4.35779	1.31384e-05	0.000430109	h1SMnT0035131.1	hconf	-	-	-	-	-
h1SMnG0035145	172.151	-1.27848	0.317426	-4.02764	5.63386e-05	0.00134779	h1SMnT0035145.1	hconf	-	-	-	-	-
h1SMnG0035175	557.877	-1.04087	0.243349	-4.27727	1.89201e-05	0.000534923	h1SMnT0035175.1	hconf	-	-	-	-	-

### Sheet: 4C
	baseMean	log2FoldChange	lfcSE	stat	pvalue	padj	longest_isoform	gene_type	gene_ddv6	Preferred_name	Description.x	PFAMs	Class
h1SMcG0002316	84.6578	1.49025	0.440042	3.3866	0.000707644	0.0141985	h1SMcT0002316.1	hconf	-	TOP2B	Control of topological states of DNA by transient breakage and subsequent rejoining of DNA strands. Topoisomerase II makes double-strand breaks	DNA_gyraseB,DNA_topoisoIV,DTHCT,HATPase_c,PDZ,RVT_1,SAM_2,TOPRIM_C,Toprim,Trypsin	-
h1SMcG0004180	63.3645	1.67259	0.502593	3.32792	0.000874978	0.0159961	h1SMcT0004180.1	hconf	-	-	structural constituent of cytoskeleton	Tubulin,Tubulin_C	-
h1SMcG0005241	179.177	1.08649	0.3281	3.31145	0.00092814	0.0160362	h1SMcT0005241.4	hconf	dd_Smed_v6_3777_0_1	-	-	-	-
h1SMcG0006230	344.133	1.80928	0.281948	6.41706	1.38931e-10	8.64148e-09	h1SMcT0006230.1	hconf	dd_Smed_v6_10594_0_1	HIST1H1A	DNA binding. It is involved in the biological process described with	Exo_endo_phos_2,Histone,Histone_H2A_C,Linker_histone,RVT_1	-
h1SMcG0006263	67.6125	1.86969	0.499335	3.74436	0.000180855	0.00401757	h1SMcT0006263.1	hconf	dd_Smed_v6_9821_0_1	-	-	-	-
h1SMcG0007437	72.4833	1.66546	0.477052	3.49115	0.00048094	0.0103153	h1SMcT0007437.2	hconf	dd_Smed_v6_1404_0_1	CROCC	Ciliary rootlet coiled-coil, rootletin	Rootletin	-
h1SMcG0008035	4110.73	1.29585	0.205031	6.32026	2.61118e-10	1.47651e-08	h1SMcT0008035.1	hconf	dd_Smed_v6_601_0_1	H1FOO	nucleosome positioning	Linker_histone	-
h1SMcG0009165	92.0147	1.90349	0.440429	4.32189	1.54696e-05	0.000474753	h1SMcT0009165.2	hconf	dd_Smed_v6_15019_0_1	HIST2H2AB	Histone 2A	CENP-T_C,Histone,Histone_H2A_C	-
h1SMcG0009920	50.2285	1.79109	0.56653	3.1615	0.00156958	0.0232447	h1SMcT0009920.1	hconf	dd_Smed_v6_4638_0_1	TDRD12	Tudor domain	Arm,CS,DEAD,Helicase_C,RVT_1,TUDOR	-
h1SMcG0011383	189.259	2.91187	0.370722	7.85457	4.01148e-15	1.24757e-12	h1SMcT0011383.1	hconf	dd_Smed_v6_238_1_1	FCGBP	binding of sperm to zona pellucida	C8,I-set,IgGFc_binding,NIDO,RVT_1,TIL,TILa,VWD	-
h1SMcG0013999	438.327	1.57865	0.26894	5.86988	4.36101e-09	2.26046e-07	h1SMcT0013999.1	hconf	dd_Smed_v6_659_0_1	PIWIL1	Belongs to the argonaute family	ArgoL1,ArgoN,GAGE,PAZ,Piwi	-
h1SMcG0016288	86.2185	1.52346	0.457962	3.32661	0.000879087	0.0159961	h1SMcT0016288.1	hconf	dd_Smed_v6_4808_0_1	-	protein heterodimerization activity	Histone	-
h1SMcG0016295	52.3578	1.91454	0.576664	3.32002	0.000900102	0.0159961	h1SMcT0016295.1	hconf	-	-	protein heterodimerization activity	Histone	-
h1SMcG0016303	173.128	1.45041	0.342013	4.24081	2.22716e-05	0.0006023	h1SMcT0016303.2	hconf	dd_Smed_v6_1985_0_1	DDX4	ATP-dependent RNA helicase DDX4	DEAD,DUF4817,Helicase_C,Kelch_4,zf-CCHC	-
h1SMcG0018166	157.252	1.01866	0.341946	2.979	0.00289191	0.0391037	h1SMcT0018166.5	hconf	dd_Smed_v6_6243_0_2	ZC3H6	zinc finger	zf-CCCH,zf-CCCH_2	-
h1SMcG0019482	669.961	0.806861	0.237547	3.39664	0.000682191	0.0141441	h1SMcT0019482.1	hconf	-	aub	Belongs to the argonaute family	ArgoL1,ArgoN,PAZ,Piwi	-
h1SMcG0019980	155.493	1.26273	0.378525	3.33592	0.000850181	0.0159961	h1SMcT0019980.10	hconf	dd_Smed_v6_131_0_1	-	-	-	-
h1SMnG0033052	93.86	1.34238	0.419639	3.1989	0.00137953	0.0214516	h1SMnT0033052.7	hconf	-	-	-	-	-
