## Supplementary material for "Cell cycle exit is required for differentiation and cell fate diversification but not neoblast specialisation in planarians": Data Files: Data S6.xlsx

### Sheet: gene family
family	orthofinder query	orthologues_in_smed	Smed Rink ID	repported in :	presence/absence	genbank ID
APC complex	APC1_HUMAN ANC2_HUMAN (APC2) CDC27_HUMAN (APC3) APC4_HUMAN APC5_HUMAN (ANAPC5) CDC16_HUMAN (APC6) APC7_HUMAN (ANAPC7) CDC23_HUMAN (APC8) APC10_HUMAN APC11_HUMAN CDC26_HUMAN (APC12) APC13_HUMAN (ANAPC13) APC15_HUMAN APC16_HUMAN	12	h1SMcT0001410.1, h1SMcT0003111.1, h1SMcT0004663.3, h1SMcT0005225.1, h1SMcT0005227.1, h1SMcT0005232.1, h1SMnT0008807.1, h1SMcT0014835.2, h1SMcT0014907.2, h1SMcT0016930.3, h1SMnT0024113.1 , h1SMnT0027366.2	Grohme et al, 2018	APC1, APC2, APC3, APC4, APC6, APC8, APC10, APC11 present; APC5, APC7, APC12, APC13, APC15, APC16 absent
ATRIP	ATRIP_HUMAN	0		Grohme et al, 2018	ATRIP absent
aurora kinase	AURKA_HUMAN (AURKA1) AURKB_HUMAN AURKC_HUMAN	5	h1SMcT0002748.2, h1SMcT0003809.1, h1SMcT0003826.2, h1SMcT0004538.1, h1SMcT0006068.2	Grohme et al, 2018	AuroraB present	JX010539.1
borealin	BOREA_HUMAN (CDCA8)	0
mitotic checkpoint Ser/THR kinase	BUB1_HUMAN BUB1B_HUMAN (BUBR1) BUB3_HUMAN	3	h1SMcT0001544.1, h1SMcT0001547.2, h1SMcT0011821.1	Grohme et al, 2018	Bub3 present; Bub1 and BubR1 absent
cyclin	CCNA1_HUMAN CCNA2_HUMAN CCNB1_HUMAN CCNB2_HUMAN CCNB3_HUMAN CCND2_HUMAN CCND3_HUMAN CCNE1_HUMAN (cycE) CCNE2_HUMAN CCNH_HUMAN	4	h1SMcT0002811.2, h1SMcT0004348.1, h1SMcT0010023.1, h1SMcT0016400.1	Espinal-Centeno et al, 2020	CYCA2, CYCB1, CYCB2, CYCB3, CYCD2, CYCH present; CYCE1, CYCE2, CYCA1 and CYCD1 absent	JX010592.1, MT653669.1
CDC	CDC20_HUMAN + CDC20 blast	2	h1SMcT0005288.2, h1SMcG0009584	Satoh et al, 2022, Grohme et al, 2018	Cdc20 and Cdh1 present; CDCA8 and CDC26 absent
Cdh1	FZR1_HUMAN (Cdh1)	1 (Cdh1)	h1SMcT0005288.2	Satoh et al, 2022, Grohme et al, 2018	Cdc20 and Cdh1 present; CDCA8 and CDC26 absent
CDK	CDK1_HUMAN CDK2_HUMAN CDK4_HUMAN (Cdk4) CDK6_HUMAN (Cdk6) CDK7_HUMAN (Cdk7)	11	h1SMcT0005366.1, h1SMcT0005454.2,h1SMcT0007819.2, h1SMcT0008190.4, h1SMcT0015408.1, h1SMcT0015412.1, h1SMcT0018655.1, h1SMcT0009776.2, h1SMcT0017639.1, h1SMcT0022320.1, h1SMnT0024124.1	Espinal-Centeno et al, 2020	CDK1, CDK2, CDK4, CDK6, CDK7 present	MT653642.1
CDK inhibitors	CDN1A_HUMAN (p21) CDN1B_HUMAN (p27) CDN1C_HUMAN (p57) CDN2A_HUMAN (p16) CDN2B_HUMAN (p15) CDN2C_HUMAN (p18) CDN2D_HUMAN (p19)	0		Espinal-Centeno et al, 2020	p31, p27, p57, p21, p15, p16, p18, p19 absent
ubiquitin-protein ligase	CIP1_HUMAN, MDM2_HUMAN	1	h1SMcT0004303.1
CIP2A	CIP2A_HUMAN	1	h1SMcT0004944.2
condensin complex	CNDD3_HUMAN (NCAPD3) CNDG2_HUMAN (NCAPG2) CNDH2_HUMAN (NCAPH2)	0		Grohme et al, 2018	members absent
DNA methyltransferase	DNMT1_HUMAN	0		Grohme et al, 2018	DNMT1 absent
E2F	E2F1_HUMAN E2F4_HUMAN	2	h1SMcT0010707.1, h1SMnT0017612.1	Zhu & Pearson 20132/ Espinal-Centeno et al, 2020	E2F1, E2F2, E2F3, E2F6, E2F7, E2F8 absent; E2F4/5 present	JX967265.1
ubiquitin-protein ligase , DNA repair	FANCL_HUMAN	0		Grohme et al, 2018	FANCL absent
F-box protein	FBX5_HUMAN (EMI1)	0		Satoh et al, 2022	Djap: EMI absent
FNBP1 family	CIP4_HUMAN	2	h1SMcT0009008.1, h1SMcT0022818.1
histon deacetylase	HDAC1_HUMAN HDAC2_HUMAN HDAC3_HUMAN HDAC5_HUMAN HDAC6_HUMAN HDAC7_HUMAN HDAC8_HUMAN	4	h1SMcT0000680.1, h1SMcT0004888.1, h1SMcT0014225.3, h1SMcT0018288.1			JX967266.1
MAD	MD1L1_HUMAN (MAD1L1), MD2L1_HUMAN	0		Grohme et al, 2018	Mad1 and Mad2 absent
mediator complex	MED15_HUMAN MED16_HUMAN MED24_HUMAN MED27_HUMAN MED29_HUMAN MED30_HUMAN MED9_HUMAN	0		Grohme et al, 2018	MED9, MED15, MED16, MED24, MED28, MED29, MED30 absent
Mos Ser/Thr kinase	MOS_HUMAN	0		Grohme et al, 2018	MOS absent
MPI phosphatases	MPIP1_HUMAN MPIP2_HUMAN MPIP3_HUMAN (cdc25)	3	h1SMcT0002913.1, h1SMcT0010223.1, h1SMcT0014814.1, h1SMcT0017326.4, h1SMcT0018895.1			JX010553.1
MTBP	MTBP_HUMAN (MTBP)	0		Grohme et al, 2018	MTBP absent
ubiquitin	NEDD8_HUMAN	21	h1SMcT0002740.1, h1SMcT0004777.1, h1SMcT0007346.1, h1SMcT0008020.1, h1SMcT0008529.1, h1SMcT0009789.1, h1SMcT0011073.1, h1SMcT0015065.1, h1SMcT0016320.1, h1SMcT0017477.1, h1SMcT0017615.1, h1SMcT0017891.1, h1SMcT0018827.1, h1SMcT0021599.1, h1SMcT0022826.1, h1SMcT0022948.1, h1SMnT0000183.1, h1SMnT0006000.1, h1SMnT0012847.1, h1SMnT0016616.1, h1SMnT0028698.1
XRCC4-XLF family	NHEJ1_HUMAN	0		Grohme et al, 2018	NHEJ1 absent
Non-structural maintenance of chromosome element	NSE1_HUMAN (NSMCE1) NSE2_HUMAN (NSMCE2) NSE3_HUMAN (NSMCE3) NSE4A_HUMAN (NSMCE4A)	0
Protein Phosphatase 1	PP1A_HUMAN PP1B_HUMAN PP1G_HUMAN	12	h1SMcT0000623.1, h1SMcT0002168.1, h1SMcT0002537.1, h1SMcT0002891.2, h1SMcT0002892.1, h1SMcT0004160.1, h1SMcT0005583.1, h1SMcT0011997.2, h1SMcT0012256.1, h1SMcT0016362.1, h1SMcT0021223.1, h1SMnT0003510.1	Espinal-Centeno et al, 2020	PPP1CA present
Protein phosphatase 2	PP2AA_HUMAN PP2AB_HUMAN PP2BA_HUMAN PP2BB_HUMAN PP2BC_HUMAN PP2D1_HUMAN	7	h1SMcT0000551.1, h1SMcT0003463.2, h1SMcT0010177.1, h1SMcT0014590.1, h1SMcT0015068.1, h1SMcT0016867.2, h1SMcT0020570.1	Espinal-Centeno et al, 2020	PPP2CA present	MT683296.1
proteasome chaperone	PSD10_HUMAN (p28)	1	h1SMcT0013234.1
RAD52	RAD52_HUMAN	0		Grohme et al, 2018	RAD52 absent
Retinoblastoma	RB_HUMAN RBL1_HUMAN (Rb-like 1) RBL2_HUMAN (Rb-like 2)	1	h1SMcT0007603.1	Zhu & Pearson 2012 / Espinal-Centeno et al, 2020	1 Rb gene present, called Rb / RBl1 present, Rb1 and Rbl2 absent	JX967264.1
SCF family	SCF_HUMAN (SCF)	0
shugoshin family	SGO1_HUMAN	0		Grohme et al, 2018	SGO1 absent
SKA1	SKA1_HUMAN	0		Grohme et al, 2018	SKA1 absent
SCF complex	SKP2_HUMAN (Skp2)	0
SMC complex	SMC5_HUMAN SMC6_HUMAN	0		Grohme et al, 2018	SMC5 and SMC6 absent
XRCC4-XLF	XRCC4_HUMAN (XRCC4)	0		Grohme et al, 2018	XRC4 absent
