## Supplementary material for "Cell cycle exit is required for differentiation and cell fate diversification but not neoblast specialisation in planarians": Data Files: Data S7.xlsx

### Sheet: smed_putative_lost_genes
Orthogroup	hsap_ID	symbol	has_coorthologues_in_smed	Smed
OG0001429	Q9NYG5	APC11_HUMAN	FALSE
OG0009800	Q9BS18	APC13_HUMAN (ANAPC13)	FALSE
OG0010296	P60006	APC15_HUMAN	FALSE
OG0017686	Q96DE5	APC16_HUMAN	FALSE
OG0009331	Q9UJX4	APC5_HUMAN (ANAPC5)	FALSE
OG0008055	Q9UJX3	APC7_HUMAN (ANAPC7)	FALSE
OG0010184	Q8WXE1	ATRIP_HUMAN	FALSE
OG0009356	Q53HL2	BOREA_HUMAN (CDCA8)	FALSE
OG0003847	O43683	BUB1_HUMAN	FALSE
OG0003847	O60566	BUB1B_HUMAN (BUBR1)	FALSE
OG0004624	P24864	CCNE1_HUMAN (cycE)	FALSE
OG0004624	O96020	CCNE2_HUMAN	FALSE
OG0012962	Q8NHZ8	CDC26_HUMAN	FALSE
OG0005543	P11802	CDK4_HUMAN (Cdk4)	FALSE
OG0005543	Q00534	CDK6_HUMAN (Cdk6)	FALSE
OG0004779	P38936	CDN1A_HUMAN (p21)	FALSE
OG0004779	P46527	CDN1B_HUMAN (p27)	FALSE
OG0004779	P49918	CDN1C_HUMAN (p57)	FALSE
OG0003196	P42771	CDN2A_HUMAN (p16)	FALSE
OG0003196	P42772	CDN2B_HUMAN (p15)	FALSE
OG0003196	P42773	CDN2C_HUMAN (p18)	FALSE
OG0003196	P55273	CDN2D_HUMAN (p19)	FALSE
OG0006573	P42695	CNDD3_HUMAN (NCAPD3)	FALSE
OG0009244	Q86XI2	CNDG2_HUMAN (NCAPG2)	FALSE
OG0008060	Q6IBW4	CNDH2_HUMAN (NCAPH2)	FALSE
OG0005228	P26358	DNMT1_HUMAN	FALSE
OG0007780	Q9NW38	FANCL_HUMAN	FALSE
OG0007437	Q9UKT4	FBX5_HUMAN (EMI1)	FALSE
OG0007388	Q9Y6D9	MD1L1_HUMAN (MAD1L1)	FALSE
OG0008247	Q13257	MD2L1_HUMAN	FALSE
OG0007959	Q00987	MDM2_HUMAN	FALSE
OG0004277	Q96RN5	MED15_HUMAN	FALSE
OG0008899	Q9Y2X0	MED16_HUMAN	FALSE
OG0010771	O75448	MED24_HUMAN	FALSE
OG0009790	Q6P2C8	MED27_HUMAN	FALSE
OG0011649	Q9NX70	MED29_HUMAN	FALSE
OG0010236	Q96HR3	MED30_HUMAN	FALSE
OG0010684	Q9NWA0	MED9_HUMAN	FALSE
OG0008630	P00540	MOS_HUMAN	FALSE
OG0009345	Q96DY7	MTBP_HUMAN (MTBP)	FALSE
OG0009211	Q9H9Q4	NHEJ1_HUMAN	FALSE
OG0009643	Q8WV22	NSE1_HUMAN (NSMCE1)	FALSE
OG0006524	Q96MF7	NSE2_HUMAN (NSMCE2)	FALSE
OG0000645	Q96MG7	NSE3_HUMAN (NSMCE3)	FALSE
OG0004244	Q9NXX6	NSE4A_HUMAN (NSMCE4A)	FALSE
OG0009706	A8MPX8	PP2D1_HUMAN	FALSE
OG0008211	P43351	RAD52_HUMAN	FALSE
OG0013420	P21583	SCF_HUMAN (SCF)	FALSE
OG0014720	Q5FBB7	SGO1_HUMAN	FALSE
OG0011593	Q96BD8	SKA1_HUMAN	FALSE
OG0007130	Q13309	SKP2_HUMAN (Skp2)	FALSE
OG0003084	Q8IY18	SMC5_HUMAN	FALSE
OG0005259	Q96SB8	SMC6_HUMAN	FALSE
OG0006688	Q13426	XRCC4_HUMAN (XRCC4)	FALSE
OG0003101	Q9UJX6	ANC2_HUMAN	TRUE	h1SMcT0003111.1
OG0002664	Q9H1A4	APC1_HUMAN	TRUE	h1SMcT0014835.2
OG0005731	Q9UM13	APC10_HUMAN	TRUE	h1SMcT0014907.2
OG0005859	Q9UJX5	APC4_HUMAN	TRUE	h1SMcT0016930.3, h1SMnT0027366.2
OG0001279	O14965	AURKA_HUMAN (AURKA1)	TRUE	h1SMcT0002748.2, h1SMcT0003809.1, h1SMcT0003826.2, h1SMcT0004538.1, h1SMcT0006068.2
OG0001279	Q96GD4	AURKB_HUMAN	TRUE	h1SMcT0002748.2, h1SMcT0003809.1, h1SMcT0003826.2, h1SMcT0004538.1, h1SMcT0006068.2
OG0001279	Q9UQB9	AURKC_HUMAN	TRUE	h1SMcT0002748.2, h1SMcT0003809.1, h1SMcT0003826.2, h1SMcT0004538.1, h1SMcT0006068.2
OG0001294	O43684	BUB3_HUMAN	TRUE	h1SMcT0001544.1, h1SMcT0001547.2, h1SMcT0011821.1
OG0000391	P78396	CCNA1_HUMAN	TRUE	h1SMcT0002811.2, h1SMcT0016400.1
OG0000391	P20248	CCNA2_HUMAN	TRUE	h1SMcT0002811.2, h1SMcT0016400.1
OG0000391	P14635	CCNB1_HUMAN	TRUE	h1SMcT0002811.2, h1SMcT0016400.1
OG0000391	O95067	CCNB2_HUMAN	TRUE	h1SMcT0002811.2, h1SMcT0016400.1
OG0000391	Q8WWL7	CCNB3_HUMAN	TRUE	h1SMcT0002811.2, h1SMcT0016400.1
OG0002720	P30279	CCND2_HUMAN	TRUE	h1SMcT0004348.1
OG0002720	P30281	CCND3_HUMAN	TRUE	h1SMcT0004348.1
OG0005094	P51946	CCNH_HUMAN	TRUE	h1SMcT0010023.1
OG0003403	Q13042	CDC16_HUMAN	TRUE	h1SMcT0005225.1, h1SMcT0005227.1, h1SMcT0005232.1, h1SMnT0008807.1
OG0000755	Q12834	CDC20_HUMAN	TRUE	h1SMcT0005288.2
OG0002991	Q9UJX2	CDC23_HUMAN	TRUE	h1SMcT0004663.3, h1SMnT0024113.1
OG0003754	P30260	CDC27_HUMAN	TRUE	h1SMcT0001410.1
OG0000197	P06493	CDK1_HUMAN	TRUE	h1SMcT0005454.2, h1SMcT0007819.2, h1SMcT0008190.4, h1SMcT0009776.2, h1SMcT0015408.1, h1SMcT0015412.1, h1SMcT0017639.1, h1SMcT0018655.1, h1SMcT0022320.1, h1SMnT0024124.1
OG0000197	P24941	CDK2_HUMAN	TRUE	h1SMcT0005454.2, h1SMcT0007819.2, h1SMcT0008190.4, h1SMcT0009776.2, h1SMcT0015408.1, h1SMcT0015412.1, h1SMcT0017639.1, h1SMcT0018655.1, h1SMcT0022320.1, h1SMnT0024124.1
OG0005787	P50613	CDK7_HUMAN (Cdk7)	TRUE	h1SMcT0005366.1
OG0007762	Q9NPC3	CIP1_HUMAN	TRUE	h1SMcT0004303.1
OG0007800	Q8TCG1	CIP2A_HUMAN	TRUE	h1SMcT0004944.2
OG0000798	Q15642	CIP4_HUMAN	TRUE	h1SMcT0009008.1, h1SMcT0022818.1
OG0000843	Q01094	E2F1_HUMAN	TRUE	h1SMcT0010707.1, h1SMnT0017612.1
OG0000843	Q16254	E2F4_HUMAN	TRUE	h1SMcT0010707.1, h1SMnT0017612.1
OG0000755	Q9UM11	FZR1_HUMAN (Cdh1)	TRUE	h1SMcT0005288.2
OG0000796	Q13547	HDAC1_HUMAN	TRUE	h1SMcT0000680.1, h1SMcT0004888.1
OG0000796	Q92769	HDAC2_HUMAN	TRUE	h1SMcT0000680.1, h1SMcT0004888.1
OG0000796	O15379	HDAC3_HUMAN	TRUE	h1SMcT0000680.1, h1SMcT0004888.1
OG0001211	Q9UQL6	HDAC5_HUMAN	TRUE	h1SMcT0018288.1
OG0003390	Q9UBN7	HDAC6_HUMAN	TRUE	h1SMcT0014225.3
OG0001211	Q8WUI4	HDAC7_HUMAN	TRUE	h1SMcT0018288.1
OG0000796	Q9BY41	HDAC8_HUMAN	TRUE	h1SMcT0000680.1, h1SMcT0004888.1
OG0001389	P30304	MPIP1_HUMAN	TRUE	h1SMcT0002913.1, h1SMcT0010223.1, h1SMcT0014814.1, h1SMcT0017326.4, h1SMcT0018895.1
OG0001389	P30305	MPIP2_HUMAN	TRUE	h1SMcT0002913.1, h1SMcT0010223.1, h1SMcT0014814.1, h1SMcT0017326.4, h1SMcT0018895.1
OG0001389	P30307	MPIP3_HUMAN (cdc25)	TRUE	h1SMcT0002913.1, h1SMcT0010223.1, h1SMcT0014814.1, h1SMcT0017326.4, h1SMcT0018895.1
OG0000108	Q15843	NEDD8_HUMAN	TRUE	h1SMcT0002740.1, h1SMcT0004777.1, h1SMcT0007346.1, h1SMcT0008020.1, h1SMcT0008529.1, h1SMcT0009789.1, h1SMcT0011073.1, h1SMcT0015065.1, h1SMcT0016320.1, h1SMcT0017477.1, h1SMcT0017615.1, h1SMcT0017891.1, h1SMcT0018827.1, h1SMcT0021599.1, h1SMcT0022826.1, h1SMcT0022948.1, h1SMnT0000183.1, h1SMnT0006000.1, h1SMnT0012847.1, h1SMnT0016616.1, h1SMnT0028698.1
OG0000450	P62136	PP1A_HUMAN	TRUE	h1SMcT0000623.1, h1SMcT0002168.1, h1SMcT0002537.1, h1SMcT0002891.2, h1SMcT0002892.1, h1SMcT0004160.1, h1SMcT0005583.1, h1SMcT0011997.2, h1SMcT0012256.1, h1SMcT0016362.1, h1SMcT0021223.1, h1SMnT0003510.1
OG0000450	P62140	PP1B_HUMAN	TRUE	h1SMcT0000623.1, h1SMcT0002168.1, h1SMcT0002537.1, h1SMcT0002891.2, h1SMcT0002892.1, h1SMcT0004160.1, h1SMcT0005583.1, h1SMcT0011997.2, h1SMcT0012256.1, h1SMcT0016362.1, h1SMcT0021223.1, h1SMnT0003510.1
OG0000450	P36873	PP1G_HUMAN	TRUE	h1SMcT0000623.1, h1SMcT0002168.1, h1SMcT0002537.1, h1SMcT0002891.2, h1SMcT0002892.1, h1SMcT0004160.1, h1SMcT0005583.1, h1SMcT0011997.2, h1SMcT0012256.1, h1SMcT0016362.1, h1SMcT0021223.1, h1SMnT0003510.1
OG0001003	P67775	PP2AA_HUMAN	TRUE	h1SMcT0003463.2, h1SMcT0014590.1, h1SMcT0020570.1
OG0001003	P62714	PP2AB_HUMAN	TRUE	h1SMcT0003463.2, h1SMcT0014590.1, h1SMcT0020570.1
OG0000718	Q08209	PP2BA_HUMAN	TRUE	h1SMcT0000551.1, h1SMcT0010177.1, h1SMcT0015068.1, h1SMcT0016867.2
OG0000718	P16298	PP2BB_HUMAN	TRUE	h1SMcT0000551.1, h1SMcT0010177.1, h1SMcT0015068.1, h1SMcT0016867.2
OG0000718	P48454	PP2BC_HUMAN	TRUE	h1SMcT0000551.1, h1SMcT0010177.1, h1SMcT0015068.1, h1SMcT0016867.2
OG0008177	O75832	PSD10_HUMAN (p28)	TRUE	h1SMcT0013234.1
OG0002242	P06400	RB_HUMAN	TRUE	h1SMcT0007603.1
OG0002242	P28749	RBL1_HUMAN (Rb-like 1)	TRUE	h1SMcT0007603.1
OG0002242	Q08999	RBL2_HUMAN (Rb-like 2)	TRUE	h1SMcT0007603.1
