## Supplementary material for "Cell cycle exit is required for differentiation and cell fate diversification but not neoblast specialisation in planarians": Data Files: Data S9.xlsx

### Sheet: neoblasts Cdh1
	baseMean	log2FoldChange	lfcSE	stat	pvalue	padj	longest_isoform	gene_type	gene_ddv6	Preferred_name	Description.x	PFAMs	Class
h1SMnG0035070	485.595	0.827043	0.173579	4.76466	1.89174e-06	0.0365693	h1SMnT0035070.1	hconf	-	-	-	-	-

### Sheet: progenitors Cdh1
	baseMean	log2FoldChange	lfcSE	stat	pvalue	padj	longest_isoform	gene_type	gene_ddv6	Preferred_name	Description.x	PFAMs	Class
h1SMcG0002552	152.752	-1.56995	0.316947	-4.95336	7.29425e-07	0.000225809	h1SMcT0002552.1	hconf	dd_Smed_v6_135_0_1	-	-	-	-
h1SMcG0002556	113.365	-1.25767	0.344428	-3.65149	0.000260728	0.0259106	h1SMcT0002556.1	hconf	-	-	-	-	-
h1SMcG0002557	858.634	-1.1149	0.184682	-6.03684	1.57163e-09	3.40573e-06	h1SMcT0002557.1	hconf	-	-	-	-	-
h1SMcG0002559	511.209	-1.07747	0.205895	-5.23308	1.6671e-07	0.00012042	h1SMcT0002559.2	hconf	-	-	-	-	-
h1SMcG0003663	350.902	-0.861598	0.227265	-3.79116	0.000149944	0.0203081	h1SMcT0003663.1	hconf	dd_Smed_v6_3226_0_1	-	-	-	-
h1SMcG0004666	84.9652	1.37889	0.377713	3.65063	0.0002616	0.0259106	h1SMcT0004666.3	hconf	dd_Smed_v6_11475_0_1	RAD50	DNA repair protein	AAA_21,AAA_23,Rad50_zn_hook,SRCR,SbcCD_C	-
h1SMcG0005535	855.381	-0.761059	0.196744	-3.86827	0.000109609	0.0164363	h1SMcT0005535.1	hconf	dd_Smed_v6_69_0_1	-	-	-	-
h1SMcG0005543	437.926	-0.803977	0.228438	-3.51946	0.000432432	0.0374832	h1SMcT0005543.1	hconf	dd_Smed_v6_69_0_2	-	-	-	-
h1SMcG0008035	2486.71	0.79794	0.162257	4.91776	8.75387e-07	0.000237121	h1SMcT0008035.1	hconf	dd_Smed_v6_601_0_1	H1FOO	nucleosome positioning	Linker_histone	-
h1SMcG0008281	926.867	-0.683618	0.181995	-3.75624	0.000172482	0.0215686	h1SMcT0008281.1	hconf	dd_Smed_v6_5958_0_1	-	-	-	-
h1SMcG0009165	86.5855	1.43383	0.392917	3.64921	0.000263052	0.0259106	h1SMcT0009165.2	hconf	dd_Smed_v6_15019_0_1	HIST2H2AB	Histone 2A	CENP-T_C,Histone,Histone_H2A_C	-
h1SMcG0010441	461.735	-0.754809	0.210391	-3.58766	0.000333664	0.0301271	h1SMcT0010441.2	hconf	dd_Smed_v6_20_0_1	HPGDS	transferase activity	GST_C_3,GST_N	-
h1SMcG0013410	4937.87	-0.732571	0.15536	-4.71531	2.41341e-06	0.000581095	h1SMcT0013410.1	hconf	dd_Smed_v6_2178_0_1	-	-	-	-
h1SMcG0018485	194.146	-1.01826	0.274662	-3.70731	0.000209472	0.0238908	h1SMcT0018485.1	hconf	-	-	-	-	-
h1SMnG0004124	219.654	-0.947189	0.263611	-3.59313	0.000326729	0.0301271	h1SMnT0004124.1	hconf	-	-	-	-	-
h1SMnG0004159	452.154	-1.09568	0.212668	-5.15208	2.57609e-07	0.00013605	h1SMnT0004159.1	hconf	-	-	-	-	-
h1SMnG0004183	97.0706	-1.35809	0.390207	-3.48043	0.000500607	0.0417237	h1SMnT0004183.1	hconf	-	-	-	-	-
h1SMnG0004186	260.152	-1.01589	0.253119	-4.01351	5.98235e-05	0.0108031	h1SMnT0004186.1	hconf	-	-	-	-	-
h1SMnG0004188	154.099	-1.12367	0.299907	-3.74673	0.000179157	0.0215686	h1SMnT0004188.2	hconf	-	-	-	-	-
h1SMnG0004190	477.554	-1.07036	0.209262	-5.1149	3.13914e-07	0.00013605	h1SMnT0004190.1	hconf	-	-	-	-	-
h1SMnG0021984	562.753	-0.856365	0.221898	-3.85928	0.000113723	0.0164363	h1SMnT0021984.1	other	-	-	-	-	-
h1SMnG0022131	669.126	-1.11095	0.196384	-5.65704	1.54007e-08	1.66866e-05	h1SMnT0022131.1	hconf	-	-	-	-	-
h1SMnG0022132	512.503	-1.03813	0.205721	-5.04629	4.50469e-07	0.000162694	h1SMnT0022132.1	hconf	-	-	-	-	-
h1SMnG0022134	206.653	-1.09037	0.270601	-4.02944	5.5911e-05	0.0108031	h1SMnT0022134.2	hconf	-	-	-	-	-
h1SMnG0032141	378.921	-0.906751	0.224964	-4.03065	5.56238e-05	0.0108031	h1SMnT0032141.1	hconf	-	-	-	-	-
h1SMnG0032852	1932.69	-0.640817	0.16605	-3.85917	0.000113773	0.0164363	h1SMnT0032852.4	hconf	-	-	-	-	-

### Sheet: differentiated Cdh1
	baseMean	log2FoldChange	lfcSE	stat	pvalue	padj	longest_isoform	gene_type	gene_ddv6	Preferred_name	Description.x	PFAMs	Class
h1SMcG0001670	725.171	-0.648956	0.154676	-4.19559	2.72161e-05	0.00735619	h1SMcT0001670.1	hconf	dd_Smed_v6_5497_0_1	-	-	-	-
h1SMcG0002269	2663.65	-0.517843	0.11757	-4.40453	1.06012e-05	0.00334807	h1SMcT0002269.1	hconf	dd_Smed_v6_194_0_1	-	Apolipoprotein	C8,DUF1081,DUF1943,Lipase,RVT_1,VWD,Vitellogenin_N	-
h1SMcG0002552	506.978	-1.20287	0.186832	-6.43827	1.20844e-10	2.71748e-07	h1SMcT0002552.1	hconf	dd_Smed_v6_135_0_1	-	-	-	-
h1SMcG0002554	176.588	-1.09965	0.27074	-4.06166	4.8724e-05	0.0115294	h1SMcT0002554.1	hconf	dd_Smed_v6_315_0_1	-	-	-	-
h1SMcG0004252	3076.15	-0.586727	0.112923	-5.19583	2.03805e-07	0.000107837	h1SMcT0004252.3	hconf	dd_Smed_v6_2483_0_2	-	-	-	-
h1SMcG0005241	242.181	1.11108	0.230814	4.81373	1.48141e-06	0.00070133	h1SMcT0005241.4	hconf	dd_Smed_v6_3777_0_1	-	-	-	-
h1SMcG0006357	661.994	0.987715	0.164594	6.0009	1.96226e-09	2.5215e-06	h1SMcT0006357.4	hconf	dd_Smed_v6_609_0_3	-	carbohydrate binding	F5_F8_type_C,Gal_Lectin,Laminin_G_3,Lectin_C,PAN_1,SEA,ShK,WSC	-
h1SMcG0006455	991.74	-0.66143	0.142237	-4.65019	3.31629e-06	0.00135591	h1SMcT0006455.1	hconf	dd_Smed_v6_8344_0_1	-	-	-	-
h1SMcG0007177	158.092	-1.34238	0.300313	-4.46994	7.82408e-06	0.00270683	h1SMcT0007177.5	hconf	dd_Smed_v6_950_0_1	-	Belongs to the intermediate filament family	Filament,LTD	-
h1SMcG0007180	468.251	-1.03805	0.1967	-5.27732	1.31085e-07	7.36945e-05	h1SMcT0007180.2	hconf	dd_Smed_v6_364_0_8	-	Belongs to the intermediate filament family	Filament,LTD	-
h1SMcG0008035	3343.23	0.738488	0.114509	6.4492	1.12443e-10	2.71748e-07	h1SMcT0008035.1	hconf	dd_Smed_v6_601_0_1	H1FOO	nucleosome positioning	Linker_histone	-
h1SMcG0008492	458.769	-0.75152	0.185775	-4.04532	5.22506e-05	0.0117499	h1SMcT0008492.1	hconf	dd_Smed_v6_299_0_1	-	Calcium-binding protein	Ank_2,EF-hand_1,EF-hand_5,EF-hand_6,EF-hand_7,WW	-
h1SMcG0009165	123.882	1.23374	0.31372	3.93263	8.40217e-05	0.0171767	h1SMcT0009165.2	hconf	dd_Smed_v6_15019_0_1	HIST2H2AB	Histone 2A	CENP-T_C,Histone,Histone_H2A_C	-
h1SMcG0009632	2979.03	-0.471608	0.112536	-4.19073	2.78055e-05	0.00735619	h1SMcT0009632.1	hconf	-	-	ATP binding	Actin	-
h1SMcG0009633	2308.21	-0.538425	0.117247	-4.59223	4.3854e-06	0.00164361	h1SMcT0009633.1	hconf	dd_Smed_v6_3_0_1	-	ATP binding	Actin	-
h1SMcG0009814	188.068	-0.957522	0.258638	-3.70217	0.000213767	0.040059	h1SMcT0009814.4	hconf	dd_Smed_v6_1171_0_1	SLC13A2	Solute carrier family 13	Na_sulph_symp,Nuc_deoxyri_tr2	-
h1SMcG0009914	288.703	-0.985628	0.218744	-4.50585	6.6107e-06	0.00237853	h1SMcT0009914.2	hconf	dd_Smed_v6_2449_0_1	-	Belongs to the mitochondrial carrier (TC 2.A.29) family	Mito_carr	-
h1SMcG0010441	1535.91	-0.975468	0.130123	-7.4965	6.55e-14	2.94787e-10	h1SMcT0010441.2	hconf	dd_Smed_v6_20_0_1	HPGDS	transferase activity	GST_C_3,GST_N	-
h1SMcG0010763	117.686	-1.22534	0.321033	-3.81686	0.000135162	0.0258678	h1SMcT0010763.1	hconf	dd_Smed_v6_9805_0_1	-	Mpv17 / PMP22 family	Mpv17_PMP22	-
h1SMcG0012137	837.615	0.609325	0.147652	4.12675	3.67926e-05	0.00945569	h1SMcT0012137.3	hconf	dd_Smed_v6_2850_0_2	-	-	-	-
h1SMcG0012819	397.583	-0.7399	0.191687	-3.85994	0.000113416	0.022258	h1SMcT0012819.2	hconf	dd_Smed_v6_63_0_1	COTL1	Coactosin-like F-actin binding protein 1	Cofilin_ADF	-
h1SMcG0013407	364.157	-1.16124	0.203325	-5.71127	1.12138e-08	1.12076e-05	h1SMcT0013407.1	hconf	dd_Smed_v6_343_0_1	-	-	-	-
h1SMcG0013410	1559.71	-1.01232	0.131806	-7.68039	1.58e-14	1.42668e-10	h1SMcT0013410.1	hconf	dd_Smed_v6_2178_0_1	-	-	-	-
h1SMcG0013999	403.546	0.900769	0.188062	4.78974	1.66999e-06	0.000751077	h1SMcT0013999.1	hconf	dd_Smed_v6_659_0_1	PIWIL1	Belongs to the argonaute family	ArgoL1,ArgoN,GAGE,PAZ,Piwi	-
h1SMcG0014886	397.906	-0.759217	0.190323	-3.98909	6.63259e-05	0.0138744	h1SMcT0014886.1	hconf	dd_Smed_v6_247_0_1	-	-	-	-
h1SMcG0018173	405.015	-0.88399	0.189248	-4.67107	2.99639e-06	0.00128345	h1SMcT0018173.1	hconf	dd_Smed_v6_327_0_1	-	-	-	-
h1SMcG0018758	383.758	-0.711289	0.192707	-3.69105	0.000223334	0.0409978	h1SMcT0018758.1	hconf	dd_Smed_v6_17_0_1	-	-	-	-
h1SMcG0018987	476.352	-0.726571	0.178104	-4.07948	4.51359e-05	0.0109729	h1SMcT0018987.1	hconf	dd_Smed_v6_44_0_1	-	Protein of unknown function (DUF3421)	DUF3421,Methyltransf_FA	-
h1SMcG0019980	812.887	-0.653757	0.149386	-4.3763	1.2071e-05	0.00361929	h1SMcT0019980.10	hconf	dd_Smed_v6_131_0_1	-	-	-	-
h1SMcG0020273	471.112	-1.01086	0.179847	-5.62068	1.90204e-08	1.71089e-05	h1SMcT0020273.1	hconf	-	-	-	-	-
h1SMcG0021815	591.447	-0.743358	0.170596	-4.35743	1.31599e-05	0.0038185	h1SMcT0021815.1	hconf	dd_Smed_v6_446_0_1	-	-	-	-
h1SMcG0022252	1122.81	-0.569687	0.14216	-4.00738	6.13966e-05	0.0134698	h1SMcT0022252.2	hconf	dd_Smed_v6_2514_0_2	SPTBN5	Pleckstrin homology domain	Beach,CH,Cpn60_TCP1,FtsJ,G-patch,PH,PH_9,SH3_1,SH3_2,SH3_9,Spectrin,WD40	-
h1SMnG0001676	164.385	-1.17296	0.277727	-4.22341	2.40629e-05	0.00676393	h1SMnT0001676.5	hconf	-	-	-	-	-
h1SMnG0001686	640.933	-0.933377	0.167829	-5.56146	2.67523e-08	2.1876e-05	h1SMnT0001686.6	hconf	-	-	-	-	-
h1SMnG0003634	226.51	-0.983883	0.242594	-4.05568	4.99886e-05	0.0115294	h1SMnT0003634.1	hconf	-	-	-	-	-
h1SMnG0004159	424.82	-1.19858	0.192529	-6.22544	4.80216e-10	8.5821e-07	h1SMnT0004159.1	hconf	-	-	-	-	-
h1SMnG0004186	247.863	-1.27543	0.235805	-5.40885	6.343e-08	4.07538e-05	h1SMnT0004186.1	hconf	-	-	-	-	-
h1SMnG0004188	136.88	-1.17618	0.304784	-3.85906	0.000113826	0.022258	h1SMnT0004188.2	hconf	-	-	-	-	-
h1SMnG0004189	117.778	-1.42345	0.323465	-4.40062	1.07942e-05	0.00334807	h1SMnT0004189.1	hconf	-	-	-	-	-
h1SMnG0004190	434.941	-1.10527	0.185251	-5.96636	2.42599e-09	2.72772e-06	h1SMnT0004190.1	hconf	-	-	-	-	-
h1SMnG0020633	675.74	-0.590852	0.161299	-3.66309	0.000249195	0.0448303	h1SMnT0020633.1	hconf	-	-	-	-	-
h1SMnG0021984	278.457	-1.2196	0.222611	-5.47861	4.28672e-08	2.96608e-05	h1SMnT0021984.1	other	-	-	-	-	-
h1SMnG0032065	1992.88	-0.672281	0.125907	-5.3395	9.3204e-08	5.58913e-05	h1SMnT0032065.3	hconf	-	-	-	-	-
h1SMnG0032071	4123.86	-0.741491	0.119637	-6.19783	5.72458e-10	8.5821e-07	h1SMnT0032071.3	hconf	-	-	-	-	-
h1SMnG0032072	1020.07	-0.73677	0.151121	-4.87538	1.08601e-06	0.000542706	h1SMnT0032072.1	hconf	-	-	-	-	-
h1SMnG0032141	947.702	-0.799865	0.144614	-5.53103	3.1835e-08	2.3863e-05	h1SMnT0032141.1	hconf	-	-	-	-	-
h1SMnG0032836	7738.64	-0.414942	0.103909	-3.99331	6.51568e-05	0.0138744	h1SMnT0032836.76	other	-	-	-	-	-
h1SMnG0032852	9596	-0.48819	0.110152	-4.43195	9.33866e-06	0.00311116	h1SMnT0032852.4	hconf	-	-	-	-	-
h1SMnG0033473	336.824	-0.879263	0.21399	-4.10889	3.97558e-05	0.00993342	h1SMnT0033473.1	hconf	-	-	-	-	-
h1SMnG0035070	608.685	0.754166	0.162607	4.63796	3.51857e-06	0.00137607	h1SMnT0035070.1	hconf	-	-	-	-	-

### Sheet: neoblasts H2B
	baseMean	log2FoldChange	lfcSE	stat	pvalue	padj	longest_isoform	gene_type	gene_ddv6	Preferred_name	Description.x	PFAMs	Class
h1SMcG0018619	43.3733	2.59898	0.542511	4.79064	1.66246e-06	0.0267307	h1SMcT0018619.1	hconf	dd_Smed_v6_9120_1_1	FAM115C	Peptidase M60-like family	DUF4092,M60-like_N,Peptidase_M60	-

### Sheet: progenitors H2B
	baseMean	log2FoldChange	lfcSE	stat	pvalue	padj	longest_isoform	gene_type	gene_ddv6	Preferred_name	Description.x	PFAMs	Class
h1SMcG0011385	277.027	1.45938	0.232142	6.28659	3.24511e-10	2.83169e-06	h1SMcT0011385.1	hconf	dd_Smed_v6_416_0_1	-	binding of sperm to zona pellucida	C8,EGF,MAM,TIL,TILa,VWD	-
h1SMcG0011389	570.851	1.877	0.188411	9.9623	0	0	h1SMcT0011389.1	hconf	dd_Smed_v6_91_0_1	FCGBP	binding of sperm to zona pellucida	C8,I-set,IgGFc_binding,NIDO,RVT_1,TIL,TILa,VWD	-

### Sheet: differentiated H2B
	baseMean	log2FoldChange	lfcSE	stat	pvalue	padj	longest_isoform	gene_type	gene_ddv6	Preferred_name	Description.x	PFAMs	Class
h1SMcG0008035	2497.68	-0.915701	0.126496	-7.23897	4.52e-13	6.27105e-09	h1SMcT0008035.1	hconf	dd_Smed_v6_601_0_1	H1FOO	nucleosome positioning	Linker_histone	-
h1SMcG0011385	1912.24	0.691533	0.127995	5.40283	6.55992e-08	0.00036682	h1SMcT0011385.1	hconf	dd_Smed_v6_416_0_1	-	binding of sperm to zona pellucida	C8,EGF,MAM,TIL,TILa,VWD	-
h1SMcG0011389	2859.23	1.00329	0.123158	8.14637	3e-16	1.04034e-11	h1SMcT0011389.1	hconf	dd_Smed_v6_91_0_1	FCGBP	binding of sperm to zona pellucida	C8,I-set,IgGFc_binding,NIDO,RVT_1,TIL,TILa,VWD	-
h1SMcG0013999	270.153	-1.08242	0.230365	-4.69871	2.61806e-06	0.012105	h1SMcT0013999.1	hconf	dd_Smed_v6_659_0_1	PIWIL1	Belongs to the argonaute family	ArgoL1,ArgoN,GAGE,PAZ,Piwi	-
h1SMcG0014521	154.466	1.59955	0.296134	5.40143	6.61128e-08	0.00036682	h1SMcT0014521.1	hconf	dd_Smed_v6_5122_0_1	-	-	-	-
h1SMcG0016295	76.3029	-1.84118	0.405341	-4.5423	5.5645e-06	0.0220529	h1SMcT0016295.1	hconf	-	-	protein heterodimerization activity	Histone	-
h1SMcG0017129	3038.26	0.900195	0.135884	6.62472	3.47906e-11	3.21721e-07	h1SMcT0017129.1	hconf	dd_Smed_v6_385_0_1	-	-	-	-
