## Supplementary material for "Cell cycle exit is required for differentiation and cell fate diversification but not neoblast specialisation in planarians": Data Files: Data S10.xlsx

### Sheet: neoblasts Cdh1
	baseMean	log2FoldChange	lfcSE	stat	pvalue	padj	longest_isoform	gene_type	gene_ddv6	Preferred_name	Description.x	PFAMs	Class
h1SMcG0000479	1309.7	-0.738274	0.178449	-4.13717	3.51621e-05	0.00664751	h1SMcT0000479.2	hconf	dd_Smed_v6_6577_0_1	DST	Calcium ion binding. It is involved in the biological process described with cell cycle arrest	CH,EF-hand_1,EF-hand_5,EF-hand_6,EF-hand_7,EF-hand_8,GAS2,Plectin,S10_plectin,Spectrin	-
h1SMcG0001122	79.5447	-1.60834	0.395028	-4.07145	4.67209e-05	0.00817176	h1SMcT0001122.1	hconf	dd_Smed_v6_2162_0_1	-	Cytochrome P450, family	7tm_1,Histone,Myb_DNA-bind_4,p450	-
h1SMcG0002085	117.581	-1.17572	0.325113	-3.61635	0.000298788	0.0369301	h1SMcT0002085.1	hconf	dd_Smed_v6_1943_0_1	GATM	glycine amidinotransferase	Amidinotransf	-
h1SMcG0002269	776.611	-0.795367	0.189825	-4.18999	2.78962e-05	0.00574662	h1SMcT0002269.1	hconf	dd_Smed_v6_194_0_1	-	Apolipoprotein	C8,DUF1081,DUF1943,Lipase,RVT_1,VWD,Vitellogenin_N	-
h1SMcG0002278	90.578	-1.75372	0.369938	-4.74057	2.13116e-06	0.00061737	h1SMcT0002278.2	hconf	dd_Smed_v6_1471_0_1	-	-	-	-
h1SMcG0002554	75.6812	-1.56405	0.405387	-3.85817	0.000114241	0.0164339	h1SMcT0002554.1	hconf	dd_Smed_v6_315_0_1	-	-	-	-
h1SMcG0002556	53.1543	-1.88401	0.483409	-3.89734	9.72551e-05	0.0150259	h1SMcT0002556.1	hconf	-	-	-	-	-
h1SMcG0002557	439.362	-1.83149	0.21174	-8.64968	0	1.59e-14	h1SMcT0002557.1	hconf	-	-	-	-	-
h1SMcG0002559	242.17	-2.25595	0.265745	-8.48918	0	4.82e-14	h1SMcT0002559.2	hconf	-	-	-	-	-
h1SMcG0002832	83.8685	-1.4249	0.377866	-3.77092	0.000162646	0.0218511	h1SMcT0002832.4	hconf	dd_Smed_v6_1584_0_1	UPB1	beta-ureidopropionase activity	CN_hydrolase,Proteasome,zf-BED	-
h1SMcG0003062	240.58	-0.948629	0.25022	-3.79118	0.000149935	0.0208061	h1SMcT0003062.1	hconf	dd_Smed_v6_4660_0_1	-	-	-	-
h1SMcG0003101	68.5686	-1.65181	0.41532	-3.97719	6.97343e-05	0.0111455	h1SMcT0003101.1	hconf	dd_Smed_v6_715_0_1	-	-	-	-
h1SMcG0003663	199.379	-1.8276	0.269423	-6.78341	1.17371e-11	9.89121e-09	h1SMcT0003663.1	hconf	dd_Smed_v6_3226_0_1	-	-	-	-
h1SMcG0004116	572.827	-0.794255	0.187714	-4.23119	2.3246e-05	0.00525586	h1SMcT0004116.1	hconf	dd_Smed_v6_553_0_1	HDLBP	K homology RNA-binding domain	Collagen,KH_1,OLF	-
h1SMcG0005534	701.403	-1.65123	0.312948	-5.27638	1.3176e-07	5.55191e-05	h1SMcT0005534.1	hconf	-	-	-	-	-
h1SMcG0005535	750.236	-1.70016	0.191107	-8.89639	0	2.6e-15	h1SMcT0005535.1	hconf	dd_Smed_v6_69_0_1	-	-	-	-
h1SMcG0005537	299.824	-1.64617	0.245703	-6.69984	2.08648e-11	1.48782e-08	h1SMcT0005537.1	hconf	dd_Smed_v6_61_0_1	-	-	-	-
h1SMcG0005538	159.793	-1.68298	0.299605	-5.61735	1.93908e-08	9.46068e-06	h1SMcT0005538.1	hconf	dd_Smed_v6_183_0_1	-	-	-	-
h1SMcG0005539	294.366	-1.85471	0.469185	-3.95304	7.71661e-05	0.0121242	h1SMcT0005539.1	hconf	dd_Smed_v6_213_0_2	-	-	-	-
h1SMcG0005543	374.37	-1.8223	0.375646	-4.85111	1.22771e-06	0.00040646	h1SMcT0005543.1	hconf	dd_Smed_v6_69_0_2	-	-	-	-
h1SMcG0005567	489.255	-1.61295	0.216836	-7.4386	1.017e-13	1.34759e-10	h1SMcT0005567.1	hconf	dd_Smed_v6_332_0_1	-	-	-	-
h1SMcG0005568	57.9271	-1.91594	0.47787	-4.00934	6.08881e-05	0.0100792	h1SMcT0005568.1	hconf	dd_Smed_v6_478_0_1	-	-	-	-
h1SMcG0005613	296.108	-1.64161	0.240873	-6.81524	9.4109e-12	8.72392e-09	h1SMcT0005613.1	hconf	-	-	-	-	-
h1SMcG0006455	286.113	-1.3398	0.237966	-5.6302	1.80001e-08	9.27006e-06	h1SMcT0006455.1	hconf	dd_Smed_v6_8344_0_1	-	-	-	-
h1SMcG0006486	200.026	-1.42435	0.275224	-5.17523	2.27631e-07	8.79224e-05	h1SMcT0006486.1	hconf	-	-	metalloaminopeptidase activity	ERAP1_C,Peptidase_M1	-
h1SMcG0006489	236.673	-1.42306	0.262049	-5.43054	5.61847e-08	2.48015e-05	h1SMcT0006489.1	hconf	dd_Smed_v6_4516_0_1	-	metalloaminopeptidase activity	ERAP1_C,Peptidase_M1	-
h1SMcG0007055	40.9283	-2.30655	0.548125	-4.20808	2.57552e-05	0.00568454	h1SMcT0007055.1	other	dd_Smed_v6_35044_0_2	-	-	-	-
h1SMcG0007783	94.8217	-1.4385	0.358762	-4.00963	6.08152e-05	0.0100792	h1SMcT0007783.1	hconf	dd_Smed_v6_1484_0_1	-	Subtilase family	P_proprotein,Peptidase_S8,S8_pro-domain	-
h1SMcG0008011	176.011	-1.17511	0.281908	-4.1684	3.06745e-05	0.00605006	h1SMcT0008011.2	hconf	dd_Smed_v6_1088_0_1	-	regulation of chemokine (C-C motif) ligand 2 secretion	CMAS,Fasciclin	-
h1SMcG0008281	434.021	-1.57999	0.409743	-3.85605	0.000115232	0.0164339	h1SMcT0008281.1	hconf	dd_Smed_v6_5958_0_1	-	-	-	-
h1SMcG0009479	319.162	-1.37865	0.364072	-3.78676	0.000152623	0.0208061	h1SMcT0009479.1	hconf	dd_Smed_v6_899_0_1	GATM	glycine amidinotransferase activity	Amidinotransf	-
h1SMcG0009480	352.698	-1.45736	0.229844	-6.34065	2.28796e-10	1.51496e-07	h1SMcT0009480.1	hconf	-	GATM	Glycine amidinotransferase, mitochondrial	Amidinotransf	-
h1SMcG0009632	1255.6	-0.6753	0.161806	-4.17352	2.99928e-05	0.00604421	h1SMcT0009632.1	hconf	-	-	ATP binding	Actin	-
h1SMcG0009633	947.967	-0.716766	0.171022	-4.19107	2.77645e-05	0.00574662	h1SMcT0009633.1	hconf	dd_Smed_v6_3_0_1	-	ATP binding	Actin	-
h1SMcG0009848	179.553	-1.1896	0.276507	-4.30226	1.69063e-05	0.0040185	h1SMcT0009848.5	hconf	dd_Smed_v6_1740_0_1	TRAM1	Translocating chain-associated membrane protein	TRAM1,TRAM_LAG1_CLN8	-
h1SMcG0010088	185.552	-1.1935	0.270514	-4.41196	1.02437e-05	0.00256646	h1SMcT0010088.2	hconf	dd_Smed_v6_4250_0_1	SLC26A2	secondary active sulfate transmembrane transporter activity	I-set,STAS,Sulfate_transp,TMEM89	-
h1SMcG0010441	662.757	-1.13688	0.181834	-6.2523	4.04441e-10	2.49944e-07	h1SMcT0010441.2	hconf	dd_Smed_v6_20_0_1	HPGDS	transferase activity	GST_C_3,GST_N	-
h1SMcG0011148	89.5213	-1.48377	0.391596	-3.78904	0.000151231	0.0208061	h1SMcT0011148.1	hconf	dd_Smed_v6_2385_0_1	GATM	glycine amidinotransferase activity	Amidinotransf	-
h1SMcG0011728	123.947	-1.28367	0.332139	-3.86487	0.000111149	0.0163548	h1SMcT0011728.1	hconf	dd_Smed_v6_1505_0_1	-	regulation of chemokine (C-C motif) ligand 2 secretion	AXH,Fasciclin,HMG_box,VWA_2	-
h1SMcG0011828	134.911	-1.10148	0.306291	-3.59619	0.000322913	0.0393869	h1SMcT0011828.1	hconf	dd_Smed_v6_1926_0_1	SCRASP1	It is involved in the biological process described with	CBM_14,Kringle,Ldl_recept_a,Lectin_C,PAN_1,SRCR,Trypsin,fn3	-
h1SMcG0011829	224.421	-1.10561	0.252157	-4.38462	1.1619e-05	0.00283443	h1SMcT0011829.5	hconf	dd_Smed_v6_790_0_1	SCRASP1	It is involved in the biological process described with	CBM_14,Kringle,Ldl_recept_a,Lectin_C,PAN_1,SRCR,Trypsin,fn3	-
h1SMcG0012529	2309.77	-1.46724	0.161454	-9.08763	0	9e-16	h1SMcT0012529.2	hconf	dd_Smed_v6_636_0_1	-	Apolipoprotein	C8,DUF1081,DUF1943,Lipase,RVT_1,VWD,Vitellogenin_N	-
h1SMcG0012530	118.953	-1.19902	0.32481	-3.69144	0.000222986	0.028535	h1SMcT0012530.8	hconf	dd_Smed_v6_254_0_1	nas-30	metalloendopeptidase activity	Astacin,CUB,Cyclase,HSCB_C,Kringle,Ldl_recept_a,Oxysterol_BP,PCI,PH_8,Peptidase_S24,RPN7,ShK,TSP_1	-
h1SMcG0013410	2390.13	-1.72225	0.25263	-6.81729	9.2773e-12	8.72392e-09	h1SMcT0013410.1	hconf	dd_Smed_v6_2178_0_1	-	-	-	-
h1SMcG0014886	138.732	-1.23724	0.318419	-3.88556	0.000102094	0.0155149	h1SMcT0014886.1	hconf	dd_Smed_v6_247_0_1	-	-	-	-
h1SMcG0015117	70.264	-1.4576	0.409003	-3.5638	0.00036553	0.0439349	h1SMcT0015117.1	hconf	dd_Smed_v6_3688_0_1	-	-	-	-
h1SMcG0015651	336.895	-1.76656	0.239837	-7.36566	1.762e-13	2.04254e-10	h1SMcT0015651.1	hconf	dd_Smed_v6_9342_0_1	SSPO	biological adhesion	C8,Cys_knot,F5_F8_type_C,Ldl_recept_a,Mucin2_WxxW,Pacifastin_I,Phosphodiest,TIL,TSP_1,VWA,VWC,VWD	-
h1SMcG0015909	98.7437	-1.71468	0.359363	-4.77144	1.82911e-06	0.000550155	h1SMcT0015909.1	hconf	-	-	-	-	-
h1SMcG0016889	747.061	-0.728833	0.176358	-4.13269	3.5855e-05	0.00664751	h1SMcT0016889.2	hconf	dd_Smed_v6_7017_0_1	PRODH	proline dehydrogenase activity	EF-hand_6,Pro_dh	-
h1SMcG0017653	299.706	-0.949208	0.228786	-4.14889	3.34093e-05	0.00645217	h1SMcT0017653.1	hconf	dd_Smed_v6_415_0_1	XBP1	X-box binding protein 1	bZIP_1,bZIP_2	-
h1SMcG0017676	87.5196	-2.18977	0.38606	-5.6721	1.41061e-08	7.69199e-06	h1SMcT0017676.1	hconf	-	-	-	-	-
h1SMcG0017677	49.4547	-2.23945	0.496729	-4.50839	6.53226e-06	0.00173012	h1SMcT0017677.1	hconf	-	-	-	-	-
h1SMcG0017679	71.0791	-1.98633	0.416398	-4.77027	1.83979e-06	0.000550155	h1SMcT0017679.1	hconf	dd_Smed_v6_750_0_1	-	-	-	-
h1SMcG0018239	77.0872	-1.61065	0.394329	-4.08453	4.41657e-05	0.00787676	h1SMcT0018239.1	hconf	dd_Smed_v6_468_0_1	-	-	-	-
h1SMcG0018485	88.1251	-1.74667	0.383202	-4.55809	5.16212e-06	0.00140744	h1SMcT0018485.1	hconf	-	-	-	-	-
h1SMcG0018489	74.9487	-1.93669	0.405109	-4.78067	1.74713e-06	0.000550155	h1SMcT0018489.1	hconf	dd_Smed_v6_767_0_1	-	-	-	-
h1SMcG0019980	659.468	-1.25156	0.185332	-6.75306	1.44754e-11	1.11823e-08	h1SMcT0019980.10	hconf	dd_Smed_v6_131_0_1	-	-	-	-
h1SMcG0021063	100.872	-1.247	0.350199	-3.56083	0.000369679	0.0439349	h1SMcT0021063.1	hconf	dd_Smed_v6_6010_0_1	NUCB2	Calcium ion binding	EF-hand_6,EF-hand_7	-
h1SMcG0021178	59.008	-1.80315	0.451305	-3.9954	6.45841e-05	0.0105034	h1SMcT0021178.3	hconf	dd_Smed_v6_1971_0_2	-	calcium-dependent cysteine-type endopeptidase activity	Calpain_III,EF-hand_1,EF-hand_5,EF-hand_6,EF-hand_8,Peptidase_C2	-
h1SMcG0021179	179.614	-1.5046	0.293742	-5.12217	3.02038e-07	0.000111996	h1SMcT0021179.2	hconf	dd_Smed_v6_1971_0_1	-	calcium-dependent cysteine-type endopeptidase activity	Calpain_III,EF-hand_1,EF-hand_5,EF-hand_6,EF-hand_8,Peptidase_C2	-
h1SMcG0021445	189.457	-1.268	0.271393	-4.67219	2.97998e-06	0.000837104	h1SMcT0021445.1	hconf	-	-	-	-	-
h1SMcG0021593	162.349	-1.15321	0.285	-4.04636	5.20202e-05	0.00893013	h1SMcT0021593.2	hconf	dd_Smed_v6_6462_0_6	STK38	protein serine/threonine kinase activity	Pkinase,Pkinase_C	-
h1SMcG0022252	450.32	-0.840456	0.200537	-4.19102	2.77707e-05	0.00574662	h1SMcT0022252.2	hconf	dd_Smed_v6_2514_0_2	SPTBN5	Pleckstrin homology domain	Beach,CH,Cpn60_TCP1,FtsJ,G-patch,PH,PH_9,SH3_1,SH3_2,SH3_9,Spectrin,WD40	-
h1SMcG0022319	401.722	-0.853365	0.208931	-4.08443	4.41847e-05	0.00787676	h1SMcT0022319.1	hconf	dd_Smed_v6_250_0_1	P4HB	protein disulfide isomerase activity	Homeobox,Thioredoxin,Thioredoxin_6	-
h1SMnG0004124	112.586	-1.42086	0.332369	-4.27494	1.91188e-05	0.00443078	h1SMnT0004124.1	hconf	-	-	-	-	-
h1SMnG0004159	190.065	-1.61261	0.293413	-5.49606	3.88378e-08	1.80013e-05	h1SMnT0004159.1	hconf	-	-	-	-	-
h1SMnG0004188	61.322	-1.62544	0.4378	-3.71275	0.000205018	0.0267679	h1SMnT0004188.2	hconf	-	-	-	-	-
h1SMnG0004189	50.3374	-1.79755	0.493164	-3.64493	0.00026746	0.0335048	h1SMnT0004189.1	hconf	-	-	-	-	-
h1SMnG0004190	202.181	-1.66761	0.2828	-5.89678	3.70661e-09	2.14751e-06	h1SMnT0004190.1	hconf	-	-	-	-	-
h1SMnG0009469	401.315	-0.780756	0.209713	-3.72297	0.000196892	0.0260742	h1SMnT0009469.12	other	-	-	-	-	-
h1SMnG0022130	80.5846	-1.96607	0.403041	-4.87808	1.07123e-06	0.000367788	h1SMnT0022130.1	other	-	-	-	-	-
h1SMnG0022131	390.757	-1.76928	0.213233	-8.2974	1e-16	1.972e-13	h1SMnT0022131.1	hconf	-	-	-	-	-
h1SMnG0022132	286.523	-1.92494	0.246961	-7.79448	6.4e-15	9.9918e-12	h1SMnT0022132.1	hconf	-	-	-	-	-
h1SMnG0022134	121.164	-1.74147	0.334516	-5.20594	1.93019e-07	7.77952e-05	h1SMnT0022134.2	hconf	-	-	-	-	-
h1SMnG0025866	103.28	-1.34056	0.345536	-3.87967	0.0001046	0.0156394	h1SMnT0025866.1	hconf	-	-	-	-	-
h1SMnG0032141	261.614	-1.10769	0.250514	-4.42169	9.79317e-06	0.00252174	h1SMnT0032141.1	hconf	-	-	-	-	-
h1SMnG0032836	1800.15	-0.565344	0.153231	-3.68948	0.000224709	0.028535	h1SMnT0032836.76	other	-	-	-	-	-
h1SMnG0032852	2956.82	-0.750137	0.150886	-4.97155	6.64193e-07	0.00023681	h1SMnT0032852.4	hconf	-	-	-	-	-

### Sheet: progenitors Cdh1
	baseMean	log2FoldChange	lfcSE	stat	pvalue	padj	longest_isoform	gene_type	gene_ddv6	Preferred_name	Description.x	PFAMs	Class
h1SMcG0001122	128.866	-1.32664	0.334192	-3.96969	7.1967e-05	0.0107471	h1SMcT0001122.1	hconf	dd_Smed_v6_2162_0_1	-	Cytochrome P450, family	7tm_1,Histone,Myb_DNA-bind_4,p450	-
h1SMcG0002552	178.665	-1.50797	0.295555	-5.10219	3.35754e-07	0.000110306	h1SMcT0002552.1	hconf	dd_Smed_v6_135_0_1	-	-	-	-
h1SMcG0002554	101.995	-1.49543	0.36463	-4.10121	4.10993e-05	0.00675124	h1SMcT0002554.1	hconf	dd_Smed_v6_315_0_1	-	-	-	-
h1SMcG0002556	59.2101	-2.14519	0.472273	-4.54227	5.56517e-06	0.0012466	h1SMcT0002556.1	hconf	-	-	-	-	-
h1SMcG0002557	455.024	-1.57541	0.230909	-6.82264	8.9384e-12	2.20245e-08	h1SMcT0002557.1	hconf	-	-	-	-	-
h1SMcG0002559	262.735	-1.48686	0.260938	-5.69816	1.2111e-08	6.63143e-06	h1SMcT0002559.2	hconf	-	-	-	-	-
h1SMcG0003663	168.595	-1.56964	0.310009	-5.06321	4.12258e-07	0.000126975	h1SMcT0003663.1	hconf	dd_Smed_v6_3226_0_1	-	-	-	-
h1SMcG0005241	147.986	1.16161	0.314037	3.69895	0.00021649	0.026021	h1SMcT0005241.4	hconf	dd_Smed_v6_3777_0_1	-	-	-	-
h1SMcG0005534	279.834	-1.2269	0.259797	-4.72253	2.32931e-06	0.000573941	h1SMcT0005534.1	hconf	-	-	-	-	-
h1SMcG0005535	315.619	-1.39453	0.253938	-5.49161	3.98276e-08	1.55159e-05	h1SMcT0005535.1	hconf	dd_Smed_v6_69_0_1	-	-	-	-
h1SMcG0005537	125.031	-1.29988	0.350496	-3.70869	0.000208335	0.0256669	h1SMcT0005537.1	hconf	dd_Smed_v6_61_0_1	-	-	-	-
h1SMcG0005539	134.264	-1.19377	0.326047	-3.66136	0.000250881	0.0294367	h1SMcT0005539.1	hconf	dd_Smed_v6_213_0_2	-	-	-	-
h1SMcG0005543	158.422	-1.30727	0.305711	-4.27617	1.90137e-05	0.00360383	h1SMcT0005543.1	hconf	dd_Smed_v6_69_0_2	-	-	-	-
h1SMcG0005567	235.672	-1.06189	0.26724	-3.97355	7.08094e-05	0.0107471	h1SMcT0005567.1	hconf	dd_Smed_v6_332_0_1	-	-	-	-
h1SMcG0006356	163.502	1.57384	0.323198	4.8696	1.11825e-06	0.000306107	h1SMcT0006356.6	hconf	dd_Smed_v6_609_0_1	-	carbohydrate binding	F5_F8_type_C,Gal_Lectin,Laminin_G_3,Lectin_C,PAN_1,SEA,ShK,WSC	-
h1SMcG0006357	348.956	1.53779	0.258382	5.95161	2.65521e-09	2.61697e-06	h1SMcT0006357.4	hconf	dd_Smed_v6_609_0_3	-	carbohydrate binding	F5_F8_type_C,Gal_Lectin,Laminin_G_3,Lectin_C,PAN_1,SEA,ShK,WSC	-
h1SMcG0006455	491.763	-0.826571	0.218682	-3.77979	0.000156962	0.0209056	h1SMcT0006455.1	hconf	dd_Smed_v6_8344_0_1	-	-	-	-
h1SMcG0006486	203.997	-1.28195	0.294306	-4.35584	1.32558e-05	0.00272185	h1SMcT0006486.1	hconf	-	-	metalloaminopeptidase activity	ERAP1_C,Peptidase_M1	-
h1SMcG0006489	238.474	-1.2048	0.267175	-4.5094	6.50119e-06	0.00139295	h1SMcT0006489.1	hconf	dd_Smed_v6_4516_0_1	-	metalloaminopeptidase activity	ERAP1_C,Peptidase_M1	-
h1SMcG0008035	2125.11	0.727399	0.188504	3.85879	0.000113949	0.0155983	h1SMcT0008035.1	hconf	dd_Smed_v6_601_0_1	H1FOO	nucleosome positioning	Linker_histone	-
h1SMcG0008281	494.503	-1.24184	0.23165	-5.36086	8.2828e-08	2.91555e-05	h1SMcT0008281.1	hconf	dd_Smed_v6_5958_0_1	-	-	-	-
h1SMcG0009479	279.772	-1.03438	0.253703	-4.07715	4.55919e-05	0.00724764	h1SMcT0009479.1	hconf	dd_Smed_v6_899_0_1	GATM	glycine amidinotransferase activity	Amidinotransf	-
h1SMcG0009480	307.174	-0.927477	0.255486	-3.63024	0.000283153	0.0310084	h1SMcT0009480.1	hconf	-	GATM	Glycine amidinotransferase, mitochondrial	Amidinotransf	-
h1SMcG0009633	717.892	-0.73076	0.207758	-3.51737	0.00043585	0.0447472	h1SMcT0009633.1	hconf	dd_Smed_v6_3_0_1	-	ATP binding	Actin	-
h1SMcG0010441	622.678	-1.24322	0.222383	-5.59043	2.26505e-08	1.11622e-05	h1SMcT0010441.2	hconf	dd_Smed_v6_20_0_1	HPGDS	transferase activity	GST_C_3,GST_N	-
h1SMcG0011148	161.554	-1.09219	0.311443	-3.50688	0.000453392	0.0455983	h1SMcT0011148.1	hconf	dd_Smed_v6_2385_0_1	GATM	glycine amidinotransferase activity	Amidinotransf	-
h1SMcG0011383	5726.82	0.662747	0.190728	3.47484	0.000511165	0.0496007	h1SMcT0011383.1	hconf	dd_Smed_v6_238_1_1	FCGBP	binding of sperm to zona pellucida	C8,I-set,IgGFc_binding,NIDO,RVT_1,TIL,TILa,VWD	-
h1SMcG0013407	475.569	-1.27737	0.229473	-5.56653	2.5986e-08	1.16417e-05	h1SMcT0013407.1	hconf	dd_Smed_v6_343_0_1	-	-	-	-
h1SMcG0013410	2850.32	-1.17121	0.182987	-6.40049	1.54875e-10	2.54408e-07	h1SMcT0013410.1	hconf	dd_Smed_v6_2178_0_1	-	-	-	-
h1SMcG0013999	206.243	1.00739	0.276026	3.64962	0.000262627	0.0300983	h1SMcT0013999.1	hconf	dd_Smed_v6_659_0_1	PIWIL1	Belongs to the argonaute family	ArgoL1,ArgoN,GAGE,PAZ,Piwi	-
h1SMcG0014886	222.862	-0.984285	0.270311	-3.64131	0.000271255	0.0303806	h1SMcT0014886.1	hconf	dd_Smed_v6_247_0_1	-	-	-	-
h1SMcG0015909	83.3054	-1.58488	0.423428	-3.74298	0.000181853	0.0235835	h1SMcT0015909.1	hconf	-	-	-	-	-
h1SMcG0016889	508.183	-0.821153	0.220865	-3.71789	0.000200893	0.0253847	h1SMcT0016889.2	hconf	dd_Smed_v6_7017_0_1	PRODH	proline dehydrogenase activity	EF-hand_6,Pro_dh	-
h1SMcG0018239	81.3387	-1.3829	0.398128	-3.4735	0.000513714	0.0496007	h1SMcT0018239.1	hconf	dd_Smed_v6_468_0_1	-	-	-	-
h1SMcG0018485	111.503	-1.65188	0.355804	-4.64267	3.43927e-06	0.000807083	h1SMcT0018485.1	hconf	-	-	-	-	-
h1SMcG0018619	50.0262	3.61045	0.595392	6.06399	1.32787e-09	1.63593e-06	h1SMcT0018619.1	hconf	dd_Smed_v6_9120_1_1	FAM115C	Peptidase M60-like family	DUF4092,M60-like_N,Peptidase_M60	-
h1SMcG0019980	138.716	-1.15081	0.323286	-3.55973	0.000371242	0.0389251	h1SMcT0019980.10	hconf	dd_Smed_v6_131_0_1	-	-	-	-
h1SMcG0021445	296.613	-1.054	0.25064	-4.20523	2.60822e-05	0.00443217	h1SMcT0021445.1	hconf	-	-	-	-	-
h1SMnG0004124	126.202	-1.2991	0.33227	-3.90978	9.23809e-05	0.0133898	h1SMnT0004124.1	hconf	-	-	-	-	-
h1SMnG0004159	353.461	-1.40043	0.240817	-5.81532	6.05173e-09	3.72787e-06	h1SMnT0004159.1	hconf	-	-	-	-	-
h1SMnG0004183	74.171	-1.82663	0.426773	-4.28009	1.86818e-05	0.00360383	h1SMnT0004183.1	hconf	-	-	-	-	-
h1SMnG0004184	70.7266	-1.64656	0.425887	-3.8662	0.000110543	0.0155644	h1SMnT0004184.1	hconf	-	-	-	-	-
h1SMnG0004186	200.49	-1.39126	0.286331	-4.85893	1.1802e-06	0.000306107	h1SMnT0004186.1	hconf	-	-	-	-	-
h1SMnG0004188	119.226	-1.23083	0.341088	-3.60855	0.000307915	0.032987	h1SMnT0004188.2	hconf	-	-	-	-	-
h1SMnG0004189	107.386	-1.50803	0.356464	-4.23052	2.33147e-05	0.00410338	h1SMnT0004189.1	hconf	-	-	-	-	-
h1SMnG0004190	360.534	-1.38795	0.237651	-5.84031	5.21043e-09	3.66814e-06	h1SMnT0004190.1	hconf	-	-	-	-	-
h1SMnG0017808	88.2344	-1.37695	0.396988	-3.46849	0.000523384	0.0496007	h1SMnT0017808.2	other	-	-	-	-	-
h1SMnG0021984	361.675	-1.30482	0.237811	-5.48679	4.09308e-08	1.55159e-05	h1SMnT0021984.1	other	-	-	-	-	-
h1SMnG0022131	375.758	-1.68008	0.243139	-6.90996	4.8478e-12	2.20245e-08	h1SMnT0022131.1	hconf	-	-	-	-	-
h1SMnG0022132	286.379	-1.51717	0.256953	-5.90444	3.53839e-09	2.9062e-06	h1SMnT0022132.1	hconf	-	-	-	-	-
h1SMnG0022134	115.276	-1.70391	0.35042	-4.86247	1.1593e-06	0.000306107	h1SMnT0022134.2	hconf	-	-	-	-	-
h1SMnG0032141	417.644	-0.965995	0.227656	-4.24322	2.20338e-05	0.00402157	h1SMnT0032141.1	hconf	-	-	-	-	-

### Sheet: differentiated Cdh1
	baseMean	log2FoldChange	lfcSE	stat	pvalue	padj	longest_isoform	gene_type	gene_ddv6	Preferred_name	Description.x	PFAMs	Class
h1SMcG0001670	522.965	-0.796389	0.173184	-4.5985	4.25546e-06	0.00219327	h1SMcT0001670.1	hconf	dd_Smed_v6_5497_0_1	-	-	-	-
h1SMcG0003194	359.887	-0.833723	0.198922	-4.1912	2.77487e-05	0.00971568	h1SMcT0003194.1	hconf	-	ACTB	Belongs to the actin family	Actin	-
h1SMcG0004252	2407.6	-0.564362	0.115888	-4.8699	1.11655e-06	0.000817413	h1SMcT0004252.3	hconf	dd_Smed_v6_2483_0_2	-	-	-	-
h1SMcG0006455	748.939	-0.720416	0.153224	-4.70171	2.57991e-06	0.00159815	h1SMcT0006455.1	hconf	dd_Smed_v6_8344_0_1	-	-	-	-
h1SMcG0007178	345.698	-0.853594	0.217128	-3.93129	8.44913e-05	0.0234624	h1SMcT0007178.2	hconf	-	-	Belongs to the intermediate filament family	Filament,LTD	-
h1SMcG0007180	359.176	-0.989188	0.206615	-4.78759	1.68792e-06	0.00113273	h1SMcT0007180.2	hconf	dd_Smed_v6_364_0_8	-	Belongs to the intermediate filament family	Filament,LTD	-
h1SMcG0008492	382.918	-0.738338	0.197038	-3.74719	0.000178828	0.0450031	h1SMcT0008492.1	hconf	dd_Smed_v6_299_0_1	-	Calcium-binding protein	Ank_2,EF-hand_1,EF-hand_5,EF-hand_6,EF-hand_7,WW	-
h1SMcG0009632	2138.03	-0.45285	0.11852	-3.82089	0.000132973	0.0356943	h1SMcT0009632.1	hconf	-	-	ATP binding	Actin	-
h1SMcG0009633	1663.91	-0.511666	0.124754	-4.10139	4.1068e-05	0.01272	h1SMcT0009633.1	hconf	dd_Smed_v6_3_0_1	-	ATP binding	Actin	-
h1SMcG0009914	272.459	-1.00953	0.235891	-4.27967	1.87172e-05	0.00717761	h1SMcT0009914.2	hconf	dd_Smed_v6_2449_0_1	-	Belongs to the mitochondrial carrier (TC 2.A.29) family	Mito_carr	-
h1SMcG0010441	980.676	-0.910816	0.142164	-6.40679	1.48618e-10	5.98409e-07	h1SMcT0010441.2	hconf	dd_Smed_v6_20_0_1	HPGDS	transferase activity	GST_C_3,GST_N	-
h1SMcG0012137	681.44	0.640459	0.157334	4.07069	4.68742e-05	0.0139807	h1SMcT0012137.3	hconf	dd_Smed_v6_2850_0_2	-	-	-	-
h1SMcG0013407	391.989	-1.36145	0.195085	-6.97876	2.9779e-12	2.39818e-08	h1SMcT0013407.1	hconf	dd_Smed_v6_343_0_1	-	-	-	-
h1SMcG0013410	1800.99	-1.25962	0.230738	-5.45909	4.78589e-08	6.15175e-05	h1SMcT0013410.1	hconf	dd_Smed_v6_2178_0_1	-	-	-	-
h1SMcG0018173	329.007	-0.936811	0.206486	-4.53692	5.7081e-06	0.00270396	h1SMcT0018173.1	hconf	dd_Smed_v6_327_0_1	-	-	-	-
h1SMcG0020273	369.311	-0.919385	0.197504	-4.65503	3.2394e-06	0.00186335	h1SMcT0020273.1	hconf	-	-	-	-	-
h1SMcG0021815	456.951	-0.773198	0.183028	-4.22447	2.395e-05	0.0087668	h1SMcT0021815.1	hconf	dd_Smed_v6_446_0_1	-	-	-	-
h1SMcG0022252	844.739	-0.600843	0.150714	-3.98665	6.70132e-05	0.0192735	h1SMcT0022252.2	hconf	dd_Smed_v6_2514_0_2	SPTBN5	Pleckstrin homology domain	Beach,CH,Cpn60_TCP1,FtsJ,G-patch,PH,PH_9,SH3_1,SH3_2,SH3_9,Spectrin,WD40	-
h1SMnG0001676	133.113	-1.28101	0.311686	-4.10993	3.95778e-05	0.01272	h1SMnT0001676.5	hconf	-	-	-	-	-
h1SMnG0001686	533.419	-0.928793	0.183467	-5.06246	4.13874e-07	0.000356096	h1SMnT0001686.6	hconf	-	-	-	-	-
h1SMnG0004186	251.1	-1.23147	0.239183	-5.14867	2.62341e-07	0.000264079	h1SMnT0004186.1	hconf	-	-	-	-	-
h1SMnG0004188	141.76	-1.41669	0.308408	-4.59355	4.35768e-06	0.00219327	h1SMnT0004188.2	hconf	-	-	-	-	-
h1SMnG0004189	113.329	-1.37844	0.333815	-4.12936	3.63767e-05	0.0122059	h1SMnT0004189.1	hconf	-	-	-	-	-
h1SMnG0004190	447.79	-1.16305	0.193251	-6.01834	1.76214e-09	3.54762e-06	h1SMnT0004190.1	hconf	-	-	-	-	-
h1SMnG0021984	301.916	-1.35631	0.220915	-6.1395	8.27796e-10	2.22208e-06	h1SMnT0021984.1	other	-	-	-	-	-
h1SMnG0032065	1573.37	-0.641026	0.12694	-5.04984	4.42191e-07	0.000356096	h1SMnT0032065.3	hconf	-	-	-	-	-
h1SMnG0032071	3245.37	-0.680752	0.114532	-5.94378	2.78516e-09	4.48577e-06	h1SMnT0032071.3	hconf	-	-	-	-	-
h1SMnG0032072	810.108	-0.706195	0.16084	-4.39066	1.13008e-05	0.00478975	h1SMnT0032072.1	hconf	-	-	-	-	-
h1SMnG0032141	772.788	-0.875396	0.160937	-5.43936	5.34736e-08	6.15175e-05	h1SMnT0032141.1	hconf	-	-	-	-	-
h1SMnG0032836	5931.91	-0.39235	0.104393	-3.75839	0.00017101	0.0444239	h1SMnT0032836.76	other	-	-	-	-	-
h1SMnG0032852	7346.96	-0.480773	0.10773	-4.46276	8.09089e-06	0.00361977	h1SMnT0032852.4	hconf	-	-	-	-	-
h1SMnG0033473	304.719	-0.984515	0.229334	-4.29293	1.7633e-05	0.00709991	h1SMnT0033473.1	hconf	-	-	-	-	-

### Sheet: neoblasts H2B
	baseMean	log2FoldChange	lfcSE	stat	pvalue	padj	longest_isoform	gene_type	gene_ddv6	Preferred_name	Description.x	PFAMs	Class
h1SMcG0005475	380.986	1.38061	0.244599	5.64439	1.65771e-08	3.15876e-05	h1SMcT0005475.1	hconf	dd_Smed_v6_769_0_1	SSPO	Subcommissural organ spondin	C8,Cys_knot,F5_F8_type_C,Ldl_recept_a,Mucin2_WxxW,Pacifastin_I,Phosphodiest,TIL,TSP_1,VWA,VWC,VWD	-
h1SMcG0005476	316.423	1.64755	0.250901	6.56653	5.15028e-11	3.07017e-07	h1SMcT0005476.1	hconf	-	-	-	-	-
h1SMcG0011389	500.016	1.26076	0.226452	5.56745	2.58489e-08	3.94041e-05	h1SMcT0011389.1	hconf	dd_Smed_v6_91_0_1	FCGBP	binding of sperm to zona pellucida	C8,I-set,IgGFc_binding,NIDO,RVT_1,TIL,TILa,VWD	-
h1SMcG0016295	145.111	-1.89393	0.344399	-5.49922	3.81467e-08	4.84591e-05	h1SMcT0016295.1	hconf	-	-	protein heterodimerization activity	Histone	-
h1SMcG0020157	80.3284	1.7695	0.402729	4.39378	1.11394e-05	0.0121293	h1SMcT0020157.1	hconf	dd_Smed_v6_1748_0_1	-	Worm-specific repeat type 1	EGF,EGF_3,EGF_CA,FXa_inhibition,Kunitz_BPTI,Mucin2_WxxW,NIDO,Somatomedin_B,Zona_pellucida,hEGF	-
h1SMcG0021790	451.572	1.49334	0.230966	6.46563	1.00874e-10	3.07017e-07	h1SMcT0021790.1	hconf	dd_Smed_v6_6728_0_1	-	-	-	-
h1SMcG0022843	305.856	1.68533	0.261768	6.43827	1.20841e-10	3.07017e-07	h1SMcT0022843.1	hconf	dd_Smed_v6_8929_0_1	-	-	-	-
h1SMcG0022844	255.064	1.10292	0.272119	4.05309	5.0546e-05	0.0481577	h1SMcT0022844.1	hconf	-	-	-	-	-

### Sheet: progenitors H2B
	baseMean	log2FoldChange	lfcSE	stat	pvalue	padj	longest_isoform	gene_type	gene_ddv6	Preferred_name	Description.x	PFAMs	Class
h1SMcG0003845	38.5732	2.55218	0.603504	4.22893	2.34801e-05	0.0179238	h1SMcT0003845.5	hconf	dd_Smed_v6_1530_0_1	-	peptidase inhibitor activity	CAP	-
h1SMcG0005535	378.433	-1.00776	0.251951	-3.99981	6.33933e-05	0.0354876	h1SMcT0005535.1	hconf	dd_Smed_v6_69_0_1	-	-	-	-
h1SMcG0005807	1378.82	0.993203	0.219909	4.51644	6.28887e-06	0.00660095	h1SMcT0005807.5	hconf	-	-	-	-	-
h1SMcG0006356	164.325	1.4581	0.359397	4.05705	4.96955e-05	0.0320994	h1SMcT0006356.6	hconf	dd_Smed_v6_609_0_1	-	carbohydrate binding	F5_F8_type_C,Gal_Lectin,Laminin_G_3,Lectin_C,PAN_1,SEA,ShK,WSC	-
h1SMcG0006357	345.207	1.36931	0.300323	4.55945	5.12874e-06	0.00615229	h1SMcT0006357.4	hconf	dd_Smed_v6_609_0_3	-	carbohydrate binding	F5_F8_type_C,Gal_Lectin,Laminin_G_3,Lectin_C,PAN_1,SEA,ShK,WSC	-
h1SMcG0008035	1370.34	-0.900786	0.207925	-4.33225	1.4759e-05	0.0137702	h1SMcT0008035.1	hconf	dd_Smed_v6_601_0_1	H1FOO	nucleosome positioning	Linker_histone	-
h1SMcG0011212	181.539	1.3191	0.309797	4.25796	2.06301e-05	0.0173231	h1SMcT0011212.1	hconf	dd_Smed_v6_2649_0_1	-	calcium ion binding	C8,CBM_14,CUB,EGF,EGF_3,EGF_CA,Fibrinogen_C,Gal_Lectin,Hyd_WA,IgGFc_binding,Lectin_C,Methyltransf_FA,Pentaxin,Pollen_Ole_e_I,TIL,TILa,VWA,VWC,VWD,WSC,hEGF	-
h1SMcG0011389	898.618	1.36754	0.213368	6.40931	1.4618e-10	4.09158e-07	h1SMcT0011389.1	hconf	dd_Smed_v6_91_0_1	FCGBP	binding of sperm to zona pellucida	C8,I-set,IgGFc_binding,NIDO,RVT_1,TIL,TILa,VWD	-
h1SMcG0015651	529.372	1.4784	0.238868	6.18921	6.04668e-10	1.26935e-06	h1SMcT0015651.1	hconf	dd_Smed_v6_9342_0_1	SSPO	biological adhesion	C8,Cys_knot,F5_F8_type_C,Ldl_recept_a,Mucin2_WxxW,Pacifastin_I,Phosphodiest,TIL,TSP_1,VWA,VWC,VWD	-
h1SMcG0017122	164.265	2.06628	0.319121	6.47492	9.48618e-11	3.98277e-07	h1SMcT0017122.1	hconf	-	-	-	-	-
h1SMcG0017123	84.9257	2.04206	0.406106	5.02839	4.94609e-07	0.000692206	h1SMcT0017123.1	hconf	dd_Smed_v6_240_0_1	-	-	-	-
h1SMcG0017129	1258.15	1.49159	0.214235	6.96242	3.3446e-12	2.80854e-08	h1SMcT0017129.1	hconf	dd_Smed_v6_385_0_1	-	-	-	-
h1SMcG0021790	1240.74	0.889841	0.221659	4.01445	5.95838e-05	0.0354876	h1SMcT0021790.1	hconf	dd_Smed_v6_6728_0_1	-	-	-	-
h1SMnG0011712	68.6103	1.80959	0.441744	4.09647	4.19502e-05	0.0293547	h1SMnT0011712.1	hconf	-	-	-	-	-
h1SMnG0020921	364.511	1.40995	0.252687	5.57982	2.4077e-08	4.0435e-05	h1SMnT0020921.1	hconf	-	-	-	-	-

### Sheet: differentiated H2B
	baseMean	log2FoldChange	lfcSE	stat	pvalue	padj	longest_isoform	gene_type	gene_ddv6	Preferred_name	Description.x	PFAMs	Class
h1SMcG0002557	375.901	-0.986869	0.196092	-5.03269	4.83651e-07	0.0043024	h1SMcT0002557.1	hconf	-	-	-	-	-
h1SMcG0002559	194.196	-1.16927	0.259268	-4.50989	6.48606e-06	0.0294489	h1SMcT0002559.2	hconf	-	-	-	-	-
h1SMcG0008281	311.883	-1.01059	0.224301	-4.50552	6.62095e-06	0.0294489	h1SMcT0008281.1	hconf	dd_Smed_v6_5958_0_1	-	-	-	-
h1SMcG0011385	1548.79	0.769879	0.134691	5.71588	1.09138e-08	0.000145628	h1SMcT0011385.1	hconf	dd_Smed_v6_416_0_1	-	binding of sperm to zona pellucida	C8,EGF,MAM,TIL,TILa,VWD	-
h1SMcG0011389	2201.38	1.07459	0.122779	8.75222	0	5.58e-14	h1SMcT0011389.1	hconf	dd_Smed_v6_91_0_1	FCGBP	binding of sperm to zona pellucida	C8,I-set,IgGFc_binding,NIDO,RVT_1,TIL,TILa,VWD	-
h1SMcG0016344	9793.97	-0.460465	0.103643	-4.44279	8.88003e-06	0.0338545	h1SMcT0016344.1	hconf	-	-	-	-	-
h1SMnG0021984	455.116	-0.91357	0.201577	-4.53212	5.83946e-06	0.0294489	h1SMnT0021984.1	other	-	-	-	-	-
